# Elucidating the diversity of microeukaryotes and epi-endophytes in the brown algal holobiome

**DOI:** 10.1101/2021.05.09.443287

**Authors:** Marit F. Markussen Bjorbækmo, Juliet Brodie, Anders K. Krabberød, Ramiro Logares, Stephanie Attwood, Stein Fredriksen, Janina Fuss, Anders Wold-Dobbe, Kamran Shalchian-Tabrizi, David Bass

## Abstract

**Background:** Brown algae (Phaeophyceae) are essential species in coastal ecosystems where they form kelp forests and seaweed beds that support a wide diversity of marine life. Host-associated microbial communities are an integral part of phaeophyte biology. The bacterial microbial partners of brown algae have received far more attention than microbial eukaryotes. To our knowledge, this is the first study to investigate brown algal-associated eukaryotes (the eukaryome) using broadly targeting ‘pan-eukaryotic’ primers and high throughput sequencing (HTS). Using this approach, we aimed to unveil the eukaryome of seven large common brown algal species. We also aimed to assess whether these macroalgae harbour novel eukaryotic diversity and to ascribe putative functional roles to the host-associated eukaryome, based on taxonomic affiliation and phylogenetic placement.

**Results:** Our sequence dataset was dominated by brown algal reads, from the host species and potential symbionts. We also detected a broad taxonomic diversity of eukaryotes in the brown algal holobiomes, with OTUs taxonomically assigned to ten of the eukaryotic major Kingdoms or supergroups. A total of 265 microeukaryotic and epi-endophytic operational taxonomic units (OTUs) were defined, using 97% similarity cut off during clustering, and were dominated by OTUs assigned to stramenopiles, Alveolata and Fungi. Almost one third of the OTUs we detected have not been found in previous molecular environmental surveys, and represented potential novel eukaryotic diversity. This potential novel diversity was particularly prominent in phylogenetic groups comprising heterotrophic and parasitic organisms, such as labyrinthulids and oomycetes, Cercozoa, and Amoebozoa.

**Conclusions:** Our findings provide important baseline data for future studies of seaweed-associated microorganisms, and demonstrate that microeukaryotes and epi-endophytic eukaryotes should be considered as an integral part of brown algal holobionts. The potential novel eukaryotic diversity we found and the fact that the vast majority of macroalgae in marine habitats remain unexplored, demonstrates that brown algae and other seaweeds are potentially rich sources for a large and hidden diversity of novel microeukaryotes and epi-endophytes.
