## Supplementary Table 1 for "Elucidating the diversity of microeukaryotes and epi-endophytes in the brown algal holobiome"

### Sheet: Sheet1
OTUId	F. serratus (UK)	F. vesiculosus (NO*)	F. vesiculosus (UK)	F. vesiculosus (NO)	A. nodosum (NO)	H. elonogata (UK)	S. polyschides (UK)	L. digitata (NO)	L. digitata (UK)	S. latissima (NO)	total #reads	Taxonomic classification	x	x	x	x	x	x	%id NCBI	NCBI acc#	%id PR2	PR2 acc#	%id Silva	Silva acc#
OTU_84	0	452	0	0	0	0	0	0	0	0	452	Alveolata	Apicomplexa	Coccidiomorphea	Agamococcidiorida	Margolisiellidae	Margolisiellidae_X	Margolisiellidae_X_sp.	94.65	KT812670	93.023	AB000912	93.023	JN227668
OTU_92	0	0	316	0	0	0	0	0	0	0	316	Alveolata	Apicomplexa	Colpodellidea	Colpodellida	Chromeraceae	Chromera	Chromera sp.	90.625	KC486858	90.625	KC486858	90.625	KC486858
OTU_152	0	76	0	0	0	0	0	0	0	0	76	Alveolata	Apicomplexa	Colpodellidea	Colpodellida	Colpodellaceae	Voromonas	Voromonas sp.	92.344	AB721057	92.344	AB721057	92.344	AB721057
OTU_175	0	0	0	76	0	0	0	0	0	0	76	Alveolata	Apicomplexa	Colpodellidea	Colpodellida	Chromeraceae	Chromera	Chromera sp.	92.671	AB721060	92.671	AB721060	92.671	AB721060
OTU_352	0	0	18	0	0	0	0	0	0	0	18	Alveolata	Apicomplexa	Colpodellidea	Colpodellida	Chromeraceae	Chromera	Chromera sp.	98.561	AF372785	98.561	AF372785	98.561	AF372785
OTU_45	0	0	885	0	0	0	0	0	0	0	885	Alveolata	Apicomplexa	Gregarinomorphea	Eugregarinorida	Lecudinidae	Lecudina	Lecudina phyllochaetopteri	92.665	FJ832156	92.665	FJ832156	92.665	FJ832156
OTU_80	0	0	0	379	0	0	0	0	0	0	379	Alveolata	Apicomplexa	Gregarinomorphea	Eugregarinorida	Lecudinidae	Lecudina	Lecudina tuzetae	99.265	JF264848	99.265	JF264848	99.02	JF264861
OTU_106	0	0	0	339	0	0	0	0	0	0	339	Alveolata	Apicomplexa	Gregarinomorphea	Eugregarinorida	Lecudinidae	Lecudina	Lecudina tuzetae	98.844	JF264848	98.844	JF264848	98.555	JF264861
OTU_186	0	0	62	0	0	0	0	0	0	0	62	Alveolata	Apicomplexa	Gregarinomorphea	Gregarines	Gregarines_X	Selenidium1	Selenidium1_sp.	95.028	MH656604	94.872	AY046806	88.462	EF100333
OTU_301	0	0	0	17	0	0	0	0	0	0	17	Alveolata	Ciliophora	CONTH_6	CONTH_6_X	CONTH_6_XX	CONTH_6_XXX	CONTH_6_XXX_sp.	96.069	AF530533	96.069	AF530533	96.069	AF530533
OTU_316	0	0	0	0	0	0	15	0	0	0	15	Alveolata	Ciliophora	CONTH_6	CONTH_6_X	CONTH_6_XX	CONTH_6_XXX	CONTH_6_XXX_sp.	97.537	HM561010	97.537	HM561010	95.32	AF530533
OTU_313	0	0	0	0	17	0	0	0	0	0	17	Alveolata	Ciliophora	CONTH_8	CONTH_8_X	CONTH_8_XX	CONTH_8_XXX	CONTH_8_XXX_sp.	94.933	JQ291365	89.873	FJ353823	91.791	MF474349
OTU_223	0	0	0	0	0	0	0	0	0	10	10	Alveolata	Ciliophora	Heterotrichea	Heterotrichea_X	Folliculinidae	Folliculinidae_X	Folliculinidae_X_sp.	96.569	EU583992	96.569	EU583992	96.569	EU583992
OTU_81	0	0	520	0	0	0	0	0	0	0	520	Alveolata	Ciliophora	Litostomatea	Haptoria_5	Pleurostomatida	Litonotus	Litonotus pictus	97.399	FJ876974	96.812	GQ351701	97.399	FJ876974
OTU_189	0	0	72	0	0	0	0	0	0	0	72	Alveolata	Ciliophora	Oligohymenophorea	Peritrichia_2	Sessilida	Myschiston	Myschiston cf. duplicatum	98.28	JN836352	98.28	JN836352	98.28	JN836352
OTU_96	0	214	94	15	0	0	0	0	0	0	323	Alveolata	Ciliophora	Oligohymenophorea	Peritrichia_2	Sessilida	Pseudovorticella	Pseudovorticella punctata	98.034	DQ190466	98.034	DQ190466	98.034	DQ190466
OTU_336	0	0	0	0	0	0	10	0	0	0	10	Alveolata	Ciliophora	Oligohymenophorea	Peritrichia_2	Sessilida	Pseudovorticella	Pseudovorticella punctata	99.261	KY675182	96.069	DQ190466	99.261	KY675182
OTU_89	8	5	290	12	68	0	0	0	0	15	398	Alveolata	Ciliophora	Oligohymenophorea	Peritrichia_2	Sessilida	Sessilida_X	Sessilida_X_sp.	99.506	HQ696552	99.506	HQ696552	99.012	JX457444
OTU_111	0	278	87	4	0	0	43	0	0	0	412	Alveolata	Ciliophora	Oligohymenophorea	Peritrichia_2	Sessilida	Sessilida_X	Sessilida_X_sp.	98.276	EF100291	98.276	EF100291	98.276	EF100291
OTU_232	0	0	0	0	0	0	0	0	0	51	51	Alveolata	Ciliophora	Oligohymenophorea	Peritrichia_2	Sessilida	Sessilida_X	Sessilida_X_sp.	94.828	JX457448	94.828	JX457448	94.828	JX457445
OTU_250	0	0	0	34	0	0	0	0	0	0	34	Alveolata	Ciliophora	Oligohymenophorea	Peritrichia_2	Sessilida	Sessilida_X	Sessilida_X_sp.	99.507	JX457439	99.507	JX457439	99.507	JX457439
OTU_327	0	0	5	0	0	0	0	0	0	0	5	Alveolata	Ciliophora	Oligohymenophorea	Peritrichia_2	Sessilida	Sessilida_X	Sessilida_X_sp.	98.276	EF586116	98.276	EF586116	97.783	KF790904
OTU_302	0	0	0	0	0	0	14	0	0	0	14	Alveolata	Ciliophora	Oligohymenophorea	Peritrichia_2	Vaginicolidae	Vaginicola	Vaginicola crystallina	95.11	AF401521	95.11	AF401521	95.11	AF401521
OTU_139	0	0	0	0	0	0	151	0	0	0	151	Alveolata	Ciliophora	Oligohymenophorea	Peritrichia_2	Vaginicolidae	Vaginicolidae_X	Vaginicolidae_X_sp.	97.291	KU363268	97.291	KU363268	97.291	KU363268
OTU_148	0	143	75	0	0	0	28	0	0	0	246	Alveolata	Ciliophora	Oligohymenophorea	Peritrichia_2	Vaginicolidae	Vaginicolidae_X	Vaginicolidae_X_sp.	98.03	FN598452	98.03	FN598452	96.56	KT956998
OTU_230	0	0	0	0	0	0	36	0	0	0	36	Alveolata	Ciliophora	Oligohymenophorea	Peritrichia_2	Vaginicolidae	Vaginicolidae_X	Vaginicolidae_X_sp.	95.813	KU363268	95.813	KU363268	95.813	KU363268
OTU_262	0	0	0	0	0	0	33	0	0	0	33	Alveolata	Ciliophora	Oligohymenophorea	Peritrichia_2	Vaginicolidae	Vaginicolidae_X	Vaginicolidae_X_sp.	95.32	KU363268	95.32	KU363268	95.32	KU363268
OTU_182	0	0	0	0	0	0	82	0	0	0	82	Alveolata	Ciliophora	Oligohymenophorea	Scuticociliatia_1	Philasterida	Miamiensis	Miamiensis avidus	96.56	JN885091	96.56	JN885091	96.56	JN885091
OTU_406	0	0	0	0	0	0	0	4	0	0	4	Alveolata	Ciliophora	Oligohymenophorea	Scuticociliatia_1	Philasterida	Philasterida_X	Philasterida_X_sp.	99.017	MF992243	98.771	KP404895	98.771	AY392128
OTU_154	17	50	0	32	0	0	0	0	0	0	99	Alveolata	Ciliophora	Phyllopharyngea	Cyrtophoria_4	Chilodonellidae	Pseudochilodonopsis	Pseudochilodonopsis fluviatilis	99.748	JN867021	99.748	JN867021	99.748	JN867021
OTU_407	0	0	7	0	0	0	0	0	0	0	7	Alveolata	Ciliophora	Phyllopharyngea	Cyrtophoria_7	Hartmannulidae	Hartmannulidae_X	Hartmannulidae_X_sp.	96.962	KX099183	87.657	EF527180	88.529	AY378113
OTU_254	0	35	0	0	0	0	0	0	0	0	35	Alveolata	Ciliophora	Phyllopharyngea	Cyrtophoria_8	Dysteriidae	Dysteriidae_X	Dysteriidae_X_sp.	99.501	KC753490	99.501	EF527181	99.501	KC753490
OTU_310	0	23	0	0	0	0	0	0	0	0	23	Alveolata	Ciliophora	Phyllopharyngea	Cyrtophoria_8	Dysteriidae	Dysteriidae_X	Dysteriidae_X_sp.	94.307	FN598388	94.307	FN598388	91.605	KX258194
OTU_373	0	16	0	0	0	0	0	0	0	0	16	Alveolata	Ciliophora	Phyllopharyngea	Cyrtophoria_8	Dysteriidae	Dysteriidae_X	Dysteriidae_X_sp.	96.758	KC753490	96.758	EF527181	96.758	KC753490
OTU_388	0	7	0	0	0	0	0	0	0	0	7	Alveolata	Ciliophora	Phyllopharyngea	Cyrtophoria_8	Dysteriidae	Trochilia	Trochilia_sp.	96.939	KJ569308	96.939	KJ569308	96.939	JN867016
OTU_288	0	0	0	0	0	0	0	11	0	0	11	Alveolata	Ciliophora	Phyllopharyngea	Suctoria	Acinetidae_1	Paracineta	Paracineta_limbata	96.8	FJ865207	96.8	FJ865207	96.8	FJ865207
OTU_37	0	1248	60	0	0	0	0	0	0	0	1308	Alveolata	Ciliophora	Phyllopharyngea	Suctoria	Acinetidae_2	Acineta	Acineta_tuberosa	97.581	FJ865206	97.581	FJ865206	97.581	FJ865206
OTU_97	0	198	0	0	0	0	0	0	0	73	271	Alveolata	Ciliophora	Phyllopharyngea	Suctoria	Acinetidae_2	Acineta_1	Acineta_1_sp.	95.699	HQ696556	95.699	HQ696556	94.624	FJ865206
OTU_39	0	959	116	65	0	0	0	0	0	0	1140	Alveolata	Ciliophora	Phyllopharyngea	Suctoria	Endogenida_2	Endogenida_2_X	Endogenida_2_X_sp.	95.979	JX457401	95.979	JX457401	95.979	JX457401
OTU_137	0	0	131	0	0	0	2	0	0	0	133	Alveolata	Ciliophora	Phyllopharyngea	Suctoria	Endogenida_2	Endogenida_2_X	Endogenida_2_X_sp.	90.765	FN598453	90.765	FN598453	88.391	AB330056
OTU_163	0	0	0	0	0	0	0	96	0	0	96	Alveolata	Ciliophora	Phyllopharyngea	Suctoria	PHYLL_3	PHYLL_3_X	PHYLL_3_X_sp.	93.333	MG647763	93.056	KM486062	94.133	FPLP01005134
OTU_248	0	0	36	0	0	0	0	0	0	0	36	Alveolata	Ciliophora	Phyllopharyngea	Suctoria	PHYLL_3	PHYLL_3_X	PHYLL_3_X_sp.	92.838	MG647763	91.989	KM486062	92.838	MG647763
OTU_79	0	472	0	0	0	0	0	0	0	0	472	Alveolata	Ciliophora	Phyllopharyngea	Suctoria	Suctoria_X	Suctoria_XX	Suctoria_XX_sp.	99.206	FR874823	99.206	FR874823	99.206	FR874828
OTU_167	0	0	0	106	0	0	0	0	0	0	106	Alveolata	Ciliophora	Phyllopharyngea	Suctoria	Suctoria_X	Suctoria_XX	Suctoria_XX_sp.	95.491	HQ696557	95.491	HQ696557	93.122	HM140400
OTU_211	0	0	0	0	0	0	0	0	0	67	67	Alveolata	Ciliophora	Phyllopharyngea	Suctoria	Suctoria_X	Suctoria_XX	Suctoria_XX_sp.	96.458	LC150065	90.786	AB330056	96.458	LC150065
OTU_245	0	0	0	27	0	0	0	0	0	0	27	Alveolata	Ciliophora	Phyllopharyngea	Suctoria	Suctoria_X	Suctoria_XX	Suctoria_XX_sp.	84.759	DQ115965	84.14	AB330056	84.14	AB330056
OTU_309	0	0	0	20	0	0	0	0	0	0	20	Alveolata	Ciliophora	Phyllopharyngea	Suctoria	Suctoria_X	Suctoria_XX	Suctoria_XX_sp.	96.277	HQ696557	96.277	HQ696557	94.709	FR874828
OTU_358	0	0	0	0	0	0	10	0	0	0	10	Alveolata	Ciliophora	Spirotrichea	Choreotrichida	Strombidinopsidae	Strombidinopsis	Strombidinopsis_batos	97.337	GU219170	97.101	FJ881862	97.101	FJ881862
OTU_386	0	0	0	0	0	0	0	3	0	0	3	Alveolata	Ciliophora	Spirotrichea	Choreotrichida	Strobilidiidae_G	Strobilidiidae_G_X	Strobilidiidae_G_X_sp.	100	EF527078	100	EF527030	100	EF527052
OTU_90	0	0	412	0	0	0	0	0	0	0	412	Alveolata	Ciliophora	Spirotrichea	Euplotia	Aspidiscidae	Aspidisca	Aspidisca_sp.	94.161	DQ504338	94.161	DQ504338	94.161	DQ504338
OTU_188	0	23	84	0	0	0	64	0	0	0	171	Alveolata	Ciliophora	Spirotrichea	Euplotia	Aspidiscidae	Aspidisca	Aspidisca_sp.	96.078	FN598349	96.078	FN598349	94.118	EF123704
OTU_280	0	0	0	0	0	0	0	0	0	14	14	Alveolata	Ciliophora	Spirotrichea	Euplotia	Aspidiscidae	Aspidisca	Aspidisca_sp.	95.588	FN598349	95.588	FN598349	93.137	EF123704
OTU_85	0	0	0	0	0	0	0	0	247	0	247	Alveolata	Ciliophora	Spirotrichea	Hypotrichia	Hypotrichia_X	Hypotrichia_XX	Hypotrichia_XX_sp.	96.154	MK177630	95.422	KF517003	95.652	FPLS01047114
OTU_151	0	0	0	8	0	0	118	0	0	0	126	Alveolata	Ciliophora	Spirotrichea	Hypotrichia	Hypotrichia_X	Hypotrichia_XX	Hypotrichia_XX_sp.	97.826	MK177630	97.343	KF517003	97.59	FPLS01047114
OTU_256	0	0	30	14	0	0	2	9	0	0	55	Alveolata	Ciliophora	Spirotrichea	Hypotrichia	Hypotrichia_X	Hypotrichia_XX	Hypotrichia_XX_sp.	99.535	GU385648	99.535	GU385648	99.535	GU385649
OTU_296	0	0	0	0	0	0	9	0	0	0	9	Alveolata	Ciliophora	Spirotrichea	Hypotrichia	Hypotrichia_X	Psammomitra	Psammomitra_retractilis	96.117	EF486865	96.117	EF486865	96.117	EF486865
OTU_320	0	0	0	0	0	0	14	0	0	0	14	Alveolata	Ciliophora	Spirotrichea	Hypotrichia	Oxytrichidae	Oxytricha	Oxytricha_granulifera	95.663	LC150048	94.94	KJ081199	95.663	LC150048
OTU_329	0	0	0	0	0	0	0	5	0	0	5	Alveolata	Ciliophora	Spirotrichea	Hypotrichia	Oxytrichidae	Amphisiella	Amphisiella_pulchra	95.169	JX268823	95.169	JX461343	94.952	EF024846
OTU_198	0	0	0	0	0	0	0	51	0	0	51	Alveolata	Dinoflagellata	Dinophyceae	Dinophyceae_X	Dinophyceae_XX	Dinophyceae_XXX	Dinophyceae_XXX_sp.	99.499	MH913554	97.613	EF172811	97.613	EF172811
OTU_210	0	0	0	0	0	0	0	36	0	0	36	Alveolata	Dinoflagellata	Dinophyceae	Dinophyceae_X	Dinophyceae_XX	Dinophyceae_XXX	Dinophyceae_XXX_sp.	99.524	EF526887	99.524	EF526887	99.524	EF526887
OTU_324	0	0	0	0	0	0	0	55	0	0	55	Alveolata	Dinoflagellata	Dinophyceae	Dinophyceae_X	Dinophyceae_XX	Dinophyceae_XXX	Dinophyceae_XXX_sp.	99.761	AM503929	99.761	AM503929	99.761	AM503929
OTU_217	0	0	0	0	0	0	0	4	0	0	4	Alveolata	Dinoflagellata	Dinophyceae	Gonyaulacales	Goniodomataceae	Alexandrium	Alexandrium_insuetum	99.761	MK995622	99.761	JF521630	99.761	AB088298
OTU_361	0	0	0	0	0	0	0	23	0	0	23	Alveolata	Dinoflagellata	Dinophyceae	Gonyaulacales	Goniodomataceae	Alexandrium	Alexandrium_margalefii	92.84	U27498	92.84	U27498	92.84	U27498
OTU_224	0	0	0	0	0	0	0	126	0	0	126	Alveolata	Dinoflagellata	Dinophyceae	Gymnodiniales	Gymnodiniaceae	Gymnodinium	Gymnodinium_sp.	99.523	DQ103880	99.045	EF526804	99.523	DQ103880
OTU_95	0	0	0	426	0	0	0	0	0	0	426	Alveolata	Dinoflagellata	Dinophyceae	Peridiniales	Crypthecodiniaceae	Crypthecodinium	Crypthecodinium_sp.	96.659	DQ322643	96.659	DQ322643	96.659	DQ322643
OTU_115	0	0	0	0	0	0	446	0	0	0	446	Alveolata	Dinoflagellata	Dinophyceae	Peridiniales	Thoracosphaeraceae	Luciella	Luciella_sp.	85.407	MF197550	85.176	AY251290	85.308	FJ947037
OTU_193	0	0	0	0	0	0	16	76	0	0	92	Alveolata	Dinoflagellata	Dinophyceae	Peridiniales	Thoracosphaeraceae	Thoracosphaeraceae_X	Thoracosphaeraceae_X_sp.	99.284	FJ914418	99.284	FJ914418	99.045	AB275019
OTU_196	0	0	0	0	0	0	0	109	0	0	109	Alveolata	Dinoflagellata	Dinophyceae	Peridiniales	Amphidiniopsidaceae	Archaeperidinium	Archaeperidinium_minutum	99.761	AB564309	99.761	GQ227501	99.523	AB702986
OTU_74	0	0	0	0	0	0	395	122	0	0	517	Alveolata	Dinoflagellata	Dinophyceae	Prorocentrales	Prorocentraceae	Prorocentrum	Prorocentrum_donghaiense	99.523	MH976698	99.523	DQ336054	99.045	JN705521
OTU_107	0	0	276	2	0	0	0	34	0	0	312	Alveolata	Dinoflagellata	Dinophyceae	Suessiales	Suessiaceae	Biecheleriopsis	Biecheleriopsis_adriatica	98.568	LC068843	98.568	HG792067	98.568	U41086
OTU_191	0	0	15	0	0	0	0	27	0	0	42	Alveolata	Dinoflagellata	Dinophyceae	Suessiales	Suessiaceae	Biecheleria	Biecheleria_tirezensis	99.761	KY980102	99.761	KF463288	99.761	DQ386737
OTU_102	0	0	0	0	0	0	272	0	0	0	272	Alveolata	Dinoflagellata	Syndiniales	Dino-Group-I	Dino-Group-I-Clade-1	Dino-Group-I-Clade-1_X	Dino-Group-I-Clade-1_X_sp.	99.761	KX532436	99.761	FJ032668	99.761	FJ032668
OTU_131	0	0	0	0	0	0	154	0	0	0	154	Alveolata	Dinoflagellata	Syndiniales	Dino-Group-I	Dino-Group-I-Clade-4	Dino-Group-I-Clade-4_X	Dino-Group-I-Clade-4_X_sp.	99.52	HQ446971	99.52	DQ103812	99.52	EF526806
OTU_159	0	0	0	0	0	0	86	0	0	0	86	Alveolata	Dinoflagellata	Syndiniales	Dino-Group-II	Dino-Group-II-Clade-1	Dino-Group-II-Clade-1_X	Dino-Group-II-Clade-1_X_sp.	95.455	GU820213	95.455	GU819763	95.455	GU820213
OTU_218	0	0	0	49	0	0	0	0	0	0	49	Alveolata	Perkinsea	Perkinsida	Perkinsida_X	Perkinsida_XX	Perkinsida_XXX	Perkinsida_XXX_sp.	92.457	AB721034	92.457	AB721034	92.457	AB721034
OTU_145	0	122	0	0	0	0	0	0	0	0	122	Amoebozoa	Breviatea	NAMAKO-1-lineage	NAMAKO-1-lineage_X	NAMAKO-1-lineage_XX	NAMAKO-1-lineage_XXX	NAMAKO-1-lineage_XXX_sp.	83.902	KT811786	81.007	AB252741	84.354	FPLS01053475
OTU_228	0	0	31	0	0	0	0	0	0	0	31	Amoebozoa	Evosea	Archamoebae	Mastigamoebida	Entamoebidae	Entamoeba	Entamoeba_gingivalis	95.714	MH008765	95.714	DQ504354	94.595	JN635489
OTU_285	0	0	0	0	0	0	0	8	0	0	8	Amoebozoa	Lobosa	Discosea-Flabellinia	Vannellida	Vannellidae	Vannella	Vannella_contorta	96.195	KT811585	87.593	DQ229953	92.007	JQ271736
OTU_169	0	57	0	0	0	0	0	0	0	0	57	Amoebozoa	Lobosa	Lobosa_X	Himatismenida	Parvamoebidae	Parvamoeba	Parvamoeba_rugata	82.271	JN202431	82.271	JN202429	82.072	JN202427
OTU_298	10	0	0	0	0	0	17	0	0	0	27	Amoebozoa	Lobosa	Lobosa_X	Stygamoebida	Vermistella-lineage	Vermistella	Vermistella_sp.	92.05	GU824670	92.05	GU824670	92.05	GU824670
OTU_379	0	0	0	0	0	0	0	3	0	0	3	Amoebozoa	Lobosa	Tubulinea	Leptomyxida	Flabellulidae	Paraflabellula	Paraflabellula_sp.	99.758	KT986072	94.203	AF293901	99.758	KT986068
OTU_78	0	292	0	0	0	0	0	0	0	0	292	Apusozoa	Apusomonadidae	Apusomonadidae_Group-1	Apusomonadidae_Group-1_X	Apusomonadidae_Group-1_XX	Apusomonadidae_Group-1_XXX	Apusomonadidae_Group-1_XXX_sp.	80.738	AB505548	80.738	AB505548	80.738	AB505548
OTU_176	0	0	93	0	0	0	0	0	0	0	93	Apusozoa	Apusomonadidae	Apusomonadidae_Group-1	Apusomonadidae_Group-1_X	Apusomonadidae_Group-1_XX	Apusomonadidae_Group-1_XXX	Apusomonadidae_Group-1_XXX_sp.	97.561	MH009377	97.561	EU087189	95.455	KY077707
OTU_278	0	0	0	0	0	0	0	22	0	0	22	Apusozoa	Apusomonadidae	Apusomonadidae_Group-1	Apusomonadidae_Group-1_X	Apusomonadidae_Group-1_XX	Apusomonadidae_Group-1_XXX	Apusomonadidae_Group-1_XXX_sp.	80.738	AB505548	80.738	AB505548	76.359	KY077732
OTU_10	3	62403	3	435	2	7	34	5	0	31	62923	Archaeplastida	Chlorophyta	Ulvophyceae	Ulotrichales	Ulotrichales_X	Chlorothrix	Chlorothrix_sp.	99.281	KY233156	99.281	AJ626846	99.281	EF100232
OTU_69	0	5274	0	778	0	0	0	0	0	2	6054	Archaeplastida	Chlorophyta	Ulvophyceae	Ulotrichales	Ulotrichales_X	Gomontia	Gomontia_polyrhiza	99.281	AY278216	99.281	AY278216	99.041	AF015279
OTU_264	0	0	0	0	0	0	26	0	0	0	26	Archaeplastida	Chlorophyta	Ulvophyceae	Ulotrichales	Ulotrichales_X	Pseudendoclonium	Pseudendoclonium_submarinum	90.385	MH374176	90.191	EF591129	90.385	MF034614
OTU_51	347	1311	3	270	0	0	0	0	0	0	1931	Archaeplastida	Chlorophyta	Ulvophyceae	Ulvales-relatives	Ulvales-relatives_X	Acrochaete	Acrochaete_leptochaete	99.041	AY303591	99.041	AY303591	98.321	FJ715684
OTU_127	503	59	71	882	0	0	0	0	0	0	1515	Archaeplastida	Chlorophyta	Ulvophyceae	Ulvales-relatives	Ulvales-relatives_X	Acrochaete	Acrochaete_leptochaete	97.842	AY303591	97.842	AY303591	97.122	FJ715684
OTU_180	14	0	0	0	0	0	59	0	0	0	73	Archaeplastida	Chlorophyta	Ulvophyceae	Ulvales-relatives	Ulvales-relatives_X	Bolbocoleon	Bolbocoleon_piliferum	99.76	AY303599	99.76	AY303599	99.76	AY303596
OTU_87	133	0	288	143	0	0	159	0	0	0	723	Archaeplastida	Chlorophyta	Ulvophyceae	Ulvales-relatives	Ulvales-relatives_X	Ulva	Ulva_sp.	99.76	MH196568	99.76	EU369415	99.76	JN093105
OTU_134	0	0	0	0	0	0	189	0	0	0	189	Archaeplastida	Chlorophyta	Ulvophyceae	Ulvales-relatives	Ulvales-relatives_X	Umbraulva	Umbraulva_japonica	99.281	AB426255	99.281	AB426255	99.041	AB426256
OTU_6	769	149176	2539	23872	11	10	64	10	0	28	176479	Archaeplastida	Chlorophyta	Ulvophyceae	Ulvophyceae_X	Ulvophyceae_XX	Ulvophyceae_XXX	Ulvophyceae_XXX_sp.	99.517	AF499662	96.377	JN825658	95.422	MF034614
OTU_229	0	0	0	0	0	0	0	89	0	0	89	Archaeplastida	Rhodophyta	Florideophyceae	Ceramiales	Callithamniaceae	Callithamnion	Callithamnion_collabens	98.068	DQ022769	98.068	DQ022769	97.826	EU718682
OTU_21	0	152	8	1659	3840	13	1358	574	4	0	7608	Archaeplastida	Rhodophyta	Florideophyceae	Ceramiales	Ceramiaceae	Ceramium	Ceramium_rubrum	99.522	L26183	99.522	L26183	99.522	L26183
OTU_108	0	0	0	0	0	0	275	0	0	0	275	Archaeplastida	Rhodophyta	Florideophyceae	Ceramiales	Delesseriaceae	Cryptopleura	Cryptopleura_ramosa	99.518	AF488402	99.518	AF488402	99.518	AF488402
OTU_120	0	190	0	0	0	0	0	0	0	0	190	Archaeplastida	Rhodophyta	Florideophyceae	Ceramiales	Rhodomelaceae	Polysiphonia	Polysiphonia_fucoides	99.76	HM560627	99.76	HM560627	99.76	HM560627
OTU_133	0	0	0	0	0	0	0	126	0	0	126	Archaeplastida	Rhodophyta	Florideophyceae	Colaconematales	Colaconematales_X	Colaconema	Colaconema_daviesii	99.76	AF079788	99.76	AF079788	99.519	AF079791
OTU_156	0	0	0	0	0	0	86	0	0	0	86	Choanoflagellida	Choanoflagellida	Choanoflagellatea	Craspedida	Monosigidae_Group_M	Salpingoeca_M	Salpingoeca_urceolata	97.837	KT757514	97.837	EU011931	97.837	EU011931
OTU_319	26	0	0	0	0	0	0	0	0	0	26	Choanoflagellida	Choanoflagellida	Choanoflagellatea	Craspedida	Monosigidae_Group_M	Salpingoeca_M	Salpingoeca_urceolata	95.444	KT757514	95.444	EU011931	95.444	EU011931
OTU_240	0	0	39	0	0	0	0	0	0	0	39	Choanoflagellida	Choanoflagellida	Choanoflagellatea	Craspedida	Salpingoecidae_Group_C2	Salpingoecidae_Group_C2_X	Salpingoecidae_Group_C2_X_sp.	95.673	JN054662	95.673	JN054662	95.913	FPLS01043534
OTU_13	25	14491	190	0	0	0	3	0	0	2	14711	Hacrobia	Centroheliozoa	Centroheliozoa_X	Centroheliozoa_XX	Centroheliozoa_XXX	Centroheliozoa_XXXX	Centroheliozoa_XXXX_sp.	89.032	MK003480	93.498	AY821944	93.827	FPLS01045501
OTU_46	0	1010	0	0	0	0	0	0	0	0	1010	Hacrobia	Centroheliozoa	Centroheliozoa_X	Centroheliozoa_XX	Centroheliozoa_XXX	Centroheliozoa_XXXX	Centroheliozoa_XXXX_sp.	99.767	AY749518	99.767	AY749518	99.767	AY749518
OTU_53	0	1213	0	0	0	0	0	0	0	0	1213	Hacrobia	Centroheliozoa	Centroheliozoa_X	Centroheliozoa_XX	Centroheliozoa_XXX	Centroheliozoa_XXXX	Centroheliozoa_XXXX_sp.	85.567	KU178912	89.256	AY749483	84.88	AY749533
OTU_55	0	729	0	0	0	0	0	0	0	0	729	Hacrobia	Centroheliozoa	Centroheliozoa_X	Centroheliozoa_XX	Centroheliozoa_XXX	Centroheliozoa_XXXX	Centroheliozoa_XXXX_sp.	90.851	MH009821	87.702	AY821944	87.702	AY821944
OTU_103	0	0	0	0	0	0	321	0	0	0	321	Hacrobia	Centroheliozoa	Centroheliozoa_X	Centroheliozoa_XX	Centroheliozoa_XXX	Centroheliozoa_XXXX	Centroheliozoa_XXXX_sp.	99.767	AY749530	99.767	AY749530	99.767	AY749530
OTU_140	0	0	0	0	0	0	153	0	0	0	153	Hacrobia	Centroheliozoa	Centroheliozoa_X	Centroheliozoa_XX	Centroheliozoa_XXX	Centroheliozoa_XXXX	Centroheliozoa_XXXX_sp.	90.6	AY821944	90.6	AY821944	90.6	AY821944
OTU_158	0	0	0	0	0	0	0	139	0	0	139	Hacrobia	Centroheliozoa	Centroheliozoa_X	Centroheliozoa_XX	Centroheliozoa_XXX	Centroheliozoa_XXXX	Centroheliozoa_XXXX_sp.	98.848	MK003480	87.928	AY821944	89.331	FPLS01045501
OTU_141	0	0	0	0	0	0	331	0	0	0	331	Hacrobia	Centroheliozoa	Centroheliozoa_X	Pterocystida	Pterocystida_X	Pterocystida_XX	Pterocystida_XX_sp.	91.61	AY749533	91.61	AY749533	91.61	AY749533
OTU_370	4	0	0	0	0	0	0	0	0	0	4	Hacrobia	Katablepharidophyta	Katablepharidaceae	Katablepharidales	Katablepharidales_X	Hatena	Hatena_arenicola	99.471	MK003546	95.204	AB772619	96.394	LT993784
OTU_376	0	0	9	0	0	0	0	0	0	0	9	Mesomycetozoa	Mesomycetozoa	Ichthyosporea	Ichthyosphonida	Pseudoperkinsidae	Pseudoperkinsus	Pseudoperkinsus_tapetis	99.76	GU727528	99.76	GU727522	99.76	AF192386
OTU_181	0	0	0	36	0	0	0	0	0	0	36	Opisthokonta	Fungi	Ascomycota	Pezizomycotina	Sordariomycetes	Emericellopsis	Emericellopsis_maritima	99.761	MH443384	99.761	KC987213	99.761	KC987209
OTU_226	10	0	0	35	0	0	0	0	5	10	60	Opisthokonta	Fungi	Ascomycota	Pezizomycotina	Sordariomycetes	Sordariomycetes_X	Sordariomycetes_X_sp.	99.761	EU173355	99.761	EU173355	99.522	HQ232180
OTU_275	12	27	0	0	0	0	0	0	0	0	39	Opisthokonta	Fungi	Ascomycota	Saccharomycotina	Saccharomycetales	Candida	Candida_sp.	100	MK394171	96.512	HM627144	96.221	HM627140
OTU_50	0	0	0	0	972	0	0	0	0	0	972	Opisthokonta	Fungi	Ascomycota	Saccharomycotina	Saccharomycetales	Torulaspora	Torulaspora_franciscae	99.519	MK394138	99.519	FJ153143	99.519	X98119
OTU_274	0	0	0	0	19	0	0	0	0	0	19	Opisthokonta	Fungi	Ascomycota	Taphrinomycotina	Taphrinomycetes	Taphrinomycetes_X	Taphrinomycetes_X_sp.	100	NG_062599	100	AY821993	100	AB000960
OTU_57	0	0	0	0	0	0	0	0	0	1357	1357	Opisthokonta	Fungi	Basidiomycota	Agaricomycotina	Agaricomycetes	Agaricomycetes_X	Agaricomycetes_X_sp.	99.76	JX096925	95.192	EU647022	94.471	AF026572
OTU_330	0	0	0	0	0	8	0	0	0	0	8	Opisthokonta	Fungi	Basidiomycota	Agaricomycotina	Agaricomycetes	Cystofilobasidium	Cystofilobasidium_bisporidii	99.518	NG_062967	99.518	AB072225	99.518	EU091863
OTU_77	0	0	0	0	434	0	0	0	0	0	434	Opisthokonta	Fungi	Basidiomycota	Agaricomycotina	Tremellomycetes	Cryptococcus	Cryptococcus_carnescens	99.277	MK050335	99.277	AB105437	99.277	KM586996
OTU_118	0	0	0	0	186	0	0	0	38	3	227	Opisthokonta	Fungi	Basidiomycota	Agaricomycotina	Tremellomycetes	Tremellomycetes_X	Tremellomycetes_X_sp.	99.518	NG_062965	99.518	FM178234	99.518	FM178234
OTU_257	0	0	0	0	8	0	0	0	2	47	57	Opisthokonta	Fungi	Basidiomycota	Agaricomycotina	Tremellomycetes	Tremellomycetes_X	Tremellomycetes_X_sp.	99.518	NG_062963	99.518	EF638492	99.518	KF036651
OTU_225	0	0	0	38	0	0	0	0	0	0	38	Opisthokonta	Fungi	Basidiomycota	Pucciniomycotina	Pucciniomycetes	Melampsoridium	Melampsoridium_sp.	100	AY123299	100	AY123299	99.519	GBSG01008323
OTU_125	0	0	307	0	0	0	0	0	0	0	307	Opisthokonta	Fungi	Basidiomycota	Pucciniomycotina	Pucciniomycetes	Pucciniomycetes_X	Pucciniomycetes_X_sp.	99.76	MK952785	99.76	AAIY01386613	99.76	LAVV01006726
OTU_25	6	212	76	1010	2889	5	16	0	62	34	4310	Opisthokonta	Fungi	Basidiomycota	Ustilaginomycotina	Exobasidiomycetes	Exobasidiomycetes_X	Exobasidiomycetes_X_sp.	99.754	AF372708	99.754	AF372708	99.754	AF372708
OTU_192	0	0	0	0	50	0	0	0	0	0	50	Opisthokonta	Fungi	Basidiomycota	Ustilaginomycotina	Exobasidiomycetes	Malassezia	Malassezia_globosa	93.873	GU972082	93.842	KC672191	93.842	AAYY01000016
OTU_322	0	0	0	0	0	0	0	0	0	13	13	Opisthokonta	Fungi	Basidiomycota	Ustilaginomycotina	Ustilaginomycetes	Urocystis	Urocystis_colchici	98.337	DQ839595	98.337	DQ839595	95.316	KJ490646
OTU_76	0	388	0	0	0	0	0	0	0	0	388	Opisthokonta	Fungi	Chytridiomycota	Chytridiomycotina	Chytridiomycetes	Chytridium	Chytridium_polysiphoniae	99.761	AY032608	99.761	AY032608	99.761	AY032608
OTU_171	0	0	0	74	0	0	0	0	0	0	74	Opisthokonta	Fungi	Chytridiomycota	Chytridiomycotina	Chytridiomycetes	Rhyzophidiales_X	Rhyzophidiales_X_sp.	95	MH643793	94.048	AB971109	94.048	AB971109
OTU_239	0	49	0	0	0	0	0	0	0	0	49	Opisthokonta	Fungi	Chytridiomycota	Chytridiomycotina	Chytridiomycetes	Rhyzophidiales_X	Rhyzophidiales_X_sp.	93.571	AJ867631	93.571	AJ867629	93.571	AJ867631
OTU_349	0	11	0	0	0	0	0	0	0	0	11	Opisthokonta	Fungi	Chytridiomycota	Chytridiomycotina	Chytridiomycetes	Rhyzophidiales_X	Rhyzophidiales_X_sp.	96.154	AF372721	96.154	AF372721	96.154	AF372721
OTU_367	0	0	0	6	0	0	0	0	0	0	6	Opisthokonta	Fungi	Chytridiomycota	Chytridiomycotina	Chytridiomycetes	Rhyzophidiales_X	Rhyzophidiales_X_sp.	91.924	AB534324	91.924	AB534324	91.924	AB534324
OTU_122	0	185	0	0	0	0	0	0	0	0	185	Opisthokonta	Fungi	Chytridiomycota	Chytridiomycotina	Monoblepharidomycetes	Monoblepharidales_X	Monoblepharidales_X_sp.	98.961	AY426915	98.961	AY426915	94.245	AF372721
OTU_242	0	0	0	0	0	0	20	0	0	0	20	Rhizaria	Cercozoa	Endomyxa	Novel-clade-9	Novel-clade-9_X	Novel-clade-9_XX	Novel-clade-9_XX_sp.	92.661	EU567272	92.661	EU567272	88.09	AY620362
OTU_114	0	0	0	0	0	0	189	0	0	0	189	Rhizaria	Cercozoa	Endomyxa	Vampyrellida	op14-lineage	op14-lineage_X	op14-lineage_X_sp.	86.62	AB622340	86.62	AB622340	86.62	AB622340
OTU_136	0	0	0	0	0	0	153	0	0	0	153	Rhizaria	Cercozoa	Endomyxa	Vampyrellida	Vampyrellida_X	Thalassomyxa	Thalassomyxa_sp.	85.246	KC779519	85.246	KC779515	85.246	KC779520
OTU_54	0	434	0	0	0	0	0	0	0	0	434	Rhizaria	Cercozoa	Endomyxa	Vampyrellida	Vampyrellida_X	Vampyrellida_XX	Vampyrellida_XX_sp.	92.417	GU385680	92.417	GU385647	92.417	GU385680
OTU_86	0	559	0	0	0	0	0	0	0	0	559	Rhizaria	Cercozoa	Endomyxa	Vampyrellida	Vampyrellida_X	Vampyrellida_XX	Vampyrellida_XX_sp.	89.151	GU385680	89.151	GU385647	89.151	GU385680
OTU_110	143	0	0	0	0	0	188	0	0	0	331	Rhizaria	Cercozoa	Endomyxa	Vampyrellida	Vampyrellida_X	Vampyrellida_XX	Vampyrellida_XX_sp.	90.61	GU385680	90.61	GU385647	90.61	GU385680
OTU_124	0	0	0	0	0	0	228	0	0	0	228	Rhizaria	Cercozoa	Endomyxa	Vampyrellida	Vampyrellida_X	Vampyrellida_XX	Vampyrellida_XX_sp.	91.569	GU385680	91.569	GU385647	91.569	GU385680
OTU_129	0	0	159	0	0	0	0	0	0	0	159	Rhizaria	Cercozoa	Endomyxa-Phytomyxea	Phagomyxida	Phagomyxidae	Phagomyxa	Phagomyxa_sp.	93.498	KP685352	93.002	AB191413	93.002	AB191413
OTU_332	0	0	0	8	0	0	0	0	0	0	8	Rhizaria	Cercozoa	Endomyxa-Phytomyxea	Phagomyxida	Phagomyxidae	Phagomyxa	Phagomyxa_sp.	95.011	AB191413	95.011	AB191413	95.011	AB191413
OTU_83	0	0	0	0	0	0	271	0	0	0	271	Rhizaria	Cercozoa	Filosa-Imbricatea	Filosa-Imbricatea_X	Novel-clade-3	Novel-clade-3_X	Novel-clade-3_X_sp.	94.896	AY620333	94.896	AY620333	94.896	AY620333
OTU_215	0	50	0	0	0	0	0	0	0	0	50	Rhizaria	Cercozoa	Filosa-Imbricatea	Filosa-Imbricatea_X	Novel-clade-3	Novel-clade-3_X	Novel-clade-3_X_sp.	95.833	KT818121	88.838	AY620333	89.041	FN690392
OTU_259	26	0	0	0	0	0	0	0	0	0	26	Rhizaria	Cercozoa	Filosa-Sarcomonadea	Glissomonadida	Sandonidae	Sandonidae_X	Sandonidae_X_sp.	98.364	KY991039	98.364	EU709188	98.364	EU709188
OTU_199	0	0	0	38	0	0	0	0	0	0	38	Rhizaria	Cercozoa	Filosa-Thecofilosea	Cryomonadida	Protaspa-lineage	Protaspa-lineage_X	Protaspa-lineage_X_sp.	99.766	KJ925270	99.766	KJ925270	99.766	KJ925270
OTU_281	0	0	0	0	0	0	0	0	0	23	23	Rhizaria	Cercozoa	Filosa-Thecofilosea	Cryomonadida	Protaspa-lineage	Protaspa-lineage_X	Protaspa-lineage_X_sp.	98.361	EU545724	98.361	EU545724	96.495	FN690411
OTU_347	0	0	0	0	0	0	0	5	0	0	5	Rhizaria	Cercozoa	Filosa-Thecofilosea	Cryomonadida	Protaspa-lineage	Protaspa-lineage_X	Protaspa-lineage_X_sp.	98.832	KY991047	98.832	FN690375	98.832	FN690375
OTU_372	9	0	0	0	0	0	0	0	0	0	9	Rhizaria	Cercozoa	Filosa-Thecofilosea	Cryomonadida	Rhogostoma-lineage	Rhogostoma-lineage_X	Rhogostoma-lineage_X_sp.	99.297	EF024274	99.063	AB534325	99.297	EF024274
OTU_265	0	9	0	0	0	0	7	0	0	0	16	Stramenopiles	Ochrophyta	Bacillariophyta	Bacillariophyta_X	Araphid-pennate	Catacombas	Catacombas_gaillonii	99.762	KR048195	99.762	EF423402	99.762	EF423402
OTU_337	0	0	0	0	0	0	21	0	0	0	21	Stramenopiles	Ochrophyta	Bacillariophyta	Bacillariophyta_X	Araphid-pennate	Delphineis	Delphineis_sp.	99.759	JX413544	99.759	JX413544	99.036	AB430602
OTU_128	0	193	0	0	0	0	0	0	0	0	193	Stramenopiles	Ochrophyta	Bacillariophyta	Bacillariophyta_X	Araphid-pennate	Licmophora	Licmophora_gracilis	99.524	AY633758	99.524	AY633758	99.524	AY633758
OTU_205	0	70	0	0	0	0	0	0	0	0	70	Stramenopiles	Ochrophyta	Bacillariophyta	Bacillariophyta_X	Araphid-pennate	Licmophora	Licmophora_paradoxa	99.524	HQ912612	99.524	HQ912612	99.048	AB430601
OTU_93	0	0	0	544	0	0	0	2	0	0	546	Stramenopiles	Ochrophyta	Bacillariophyta	Bacillariophyta_X	Araphid-pennate	Pteroncola	Pteroncola_inane	99.286	AB430607	99.286	AB430607	99.286	AB430607
OTU_299	0	29	0	0	0	0	0	0	0	0	29	Stramenopiles	Ochrophyta	Bacillariophyta	Bacillariophyta_X	Araphid-pennate	Rhabdonema	Rhabdonema_arcuatum	98.337	JN975251	98.337	JN975251	98.1	AB430603
OTU_91	0	654	0	35	0	0	0	0	0	0	689	Stramenopiles	Ochrophyta	Bacillariophyta	Bacillariophyta_X	Araphid-pennate	Synedra	Synedra_hyperborea	99.762	KC771162	99.762	HQ912621	99.762	GU385605
OTU_94	0	234	0	23	0	0	68	24	0	0	349	Stramenopiles	Ochrophyta	Bacillariophyta	Bacillariophyta_X	Araphid-pennate	Tabularia	Tabularia_tabulata	99.762	MG684378	99.762	AY485475	98.821	EF423417
OTU_333	0	0	0	29	0	0	0	0	0	0	29	Stramenopiles	Ochrophyta	Bacillariophyta	Bacillariophyta_X	Polar-centric-Mediophyceae	Chaetoceros	Chaetoceros_decipiens	100	KY980247	99.524	DQ455710	99.524	DQ455710
OTU_101	0	0	0	0	0	0	237	0	0	0	237	Stramenopiles	Ochrophyta	Bacillariophyta	Bacillariophyta_X	Polar-centric-Mediophyceae	Chaetoceros	Chaetoceros_socialis	99.762	KY852276	99.762	KY852276	99.762	AY485446
OTU_172	0	0	0	77	0	0	0	3	0	0	80	Stramenopiles	Ochrophyta	Bacillariophyta	Bacillariophyta_X	Polar-centric-Mediophyceae	Cyclotella	Cyclotella_sp.	100	JQ217341	100	EF526943	100	AM712618
OTU_197	0	0	107	0	0	0	48	0	0	0	155	Stramenopiles	Ochrophyta	Bacillariophyta	Bacillariophyta_X	Polar-centric-Mediophyceae	Thalassiosira	Thalassiosira_sp.	99.526	MN528626	98.815	KJ758236	99.526	KY912618
OTU_162	0	0	0	0	0	0	86	0	0	0	86	Stramenopiles	Ochrophyta	Bacillariophyta	Bacillariophyta_X	Radial-centric-basal-Coscinodiscophyceae	Corethron	Corethron_sp.	92.689	MN189660	85.28	KC309527	85.246	EU371363
OTU_344	0	0	0	14	0	0	0	0	0	0	14	Stramenopiles	Ochrophyta	Bacillariophyta	Bacillariophyta_X	Radial-centric-basal-Coscinodiscophyceae	Melosira	Melosira_sp.	86.429	KJ577861	86.429	KJ577861	86.19	AB430588
OTU_317	0	0	0	13	0	0	0	0	0	0	13	Stramenopiles	Ochrophyta	Bacillariophyta	Bacillariophyta_X	Radial-centric-basal-Coscinodiscophyceae	Radial-centric-basal-Coscinodiscophyceae_X	Radial-centric-basal-Coscinodiscophyceae_X_sp.	100	DQ103771	100	DQ103771	95.874	AB430588
OTU_385	0	0	0	0	0	0	0	5	0	0	5	Stramenopiles	Ochrophyta	Bacillariophyta	Bacillariophyta_X	Radial-centric-basal-Coscinodiscophyceae	Rhizosolenia	Rhizosolenia_delicatula	99.52	KF733563	99.52	JQ315679	99.041	KY980089
OTU_282	0	0	0	0	0	0	31	0	0	0	31	Stramenopiles	Ochrophyta	Bacillariophyta	Bacillariophyta_X	Raphid-pennate	Amphora	Amphora_pediculus	97.349	KR818742	97.349	AM501960	96.635	KU179126
OTU_271	0	32	0	25	0	0	0	0	0	0	57	Stramenopiles	Ochrophyta	Bacillariophyta	Bacillariophyta_X	Raphid-pennate	Berkeleya	Berkeleya_rutilans	100	KY320345	100	KJ577848	100	GU385690
OTU_220	0	16	0	33	41	0	77	0	0	0	167	Stramenopiles	Ochrophyta	Bacillariophyta	Bacillariophyta_X	Raphid-pennate	Cocconeis	Cocconeis_stauroneiformis	98.783	AB430614	98.783	AB430614	98.783	AB430614
OTU_72	0	493	0	0	82	0	33	0	0	0	608	Stramenopiles	Ochrophyta	Bacillariophyta	Bacillariophyta_X	Raphid-pennate	Cymbella	Cymbella_sp.	97.567	MK578710	97.567	KC771181	97.567	KC771181
OTU_201	0	0	0	0	0	0	36	0	0	0	36	Stramenopiles	Ochrophyta	Bacillariophyta	Bacillariophyta_X	Raphid-pennate	Cymbella	Cymbella_sp.	95.884	KC771181	95.884	KC771181	95.884	KC771181
OTU_293	0	0	0	0	0	0	49	0	0	0	49	Stramenopiles	Ochrophyta	Bacillariophyta	Bacillariophyta_X	Raphid-pennate	Navicula	Navicula_brockmannii	90.557	MH063510	90.58	AM502020	90.557	MH063510
OTU_63	0	40	0	764	0	27	5	0	0	0	836	Stramenopiles	Ochrophyta	Bacillariophyta	Bacillariophyta_X	Raphid-pennate	Navicula	Navicula_glaciei	98.329	KY320372	98.325	EF106789	98.086	KJ961666
OTU_68	0	190	0	517	18	0	154	39	28	0	946	Stramenopiles	Ochrophyta	Bacillariophyta	Bacillariophyta_X	Raphid-pennate	Navicula	Navicula_sp.	98.568	MH656614	98.568	AM501991	98.091	GQ324977
OTU_233	0	233	0	22	2	0	69	9	0	0	335	Stramenopiles	Ochrophyta	Bacillariophyta	Bacillariophyta_X	Raphid-pennate	Navicula	Navicula_sp.	99.045	KU867915	99.045	EU090030	99.045	GU385694
OTU_234	0	263	0	42	26	0	15	14	0	0	360	Stramenopiles	Ochrophyta	Bacillariophyta	Bacillariophyta_X	Raphid-pennate	Navicula	Navicula_sp.	97.136	MH656614	96.897	KJ577862	96.659	GQ324977
OTU_165	0	0	0	0	0	0	83	0	0	0	83	Stramenopiles	Ochrophyta	Bacillariophyta	Bacillariophyta_X	Raphid-pennate	Phaeodactylum	Phaeodactylum_tricornutum	95.476	MH063494	95.476	CT908421	95.476	GQ452854
OTU_269	0	0	0	0	0	0	31	0	0	0	31	Stramenopiles	Ochrophyta	Bacillariophyta	Bacillariophyta_X	Raphid-pennate	Prestauroneis	Prestauroneis_integra	99.76	KY320352	99.279	AM502025	99.76	KY320352
OTU_237	0	25	0	0	0	0	14	0	0	0	39	Stramenopiles	Ochrophyta	Bacillariophyta	Bacillariophyta_X	Raphid-pennate	Pseudogomphonema	Pseudogomphonema_sp.	99.761	AF525663	99.761	AJ535152	99.761	AJ535152
OTU_17	0	9721	9	259	86	0	7	0	0	0	10082	Stramenopiles	Ochrophyta	Bacillariophyta	Bacillariophyta_X	Raphid-pennate	Raphid-pennate_X	Raphid-pennate_X_sp.	99.034	GU385626	99.034	GU385626	99.034	GU385626
OTU_112	51	149	43	392	0	41	26	46	0	0	748	Stramenopiles	Ochrophyta	Bacillariophyta	Bacillariophyta_X	Raphid-pennate	Raphid-pennate_X	Raphid-pennate_X_sp.	98.329	KY320372	97.613	KC771158	97.852	KY937692
OTU_300	0	13	0	0	0	0	3	0	0	0	16	Stramenopiles	Ochrophyta	Chrysophyceae	Chrysophyceae_X	Chrysophyceae_Clade-C	Poterioochromonas	Poterioochromonas_malhamensis	99.038	MN243923	99.038	FN662745	99.038	KP342047
OTU_304	0	24	0	0	0	0	0	0	0	0	24	Stramenopiles	Ochrophyta	Chrysophyceae	Chrysophyceae_X	Chrysophyceae_XX	Chrysophyceae_XXX	Chrysophyceae_XXX_sp.	99.765	AB749133	99.765	AB749133	99.299	AB749134
OTU_104	0	0	304	0	0	0	0	0	0	0	304	Stramenopiles	Ochrophyta	Dictyochophyceae	Dictyochophyceae_X	Pedinellales	Pedinellaceae	Ciliophrys	86.881	AB846664	86.881	AB846664	86.881	AB846664
OTU_144	0	0	0	0	0	0	250	0	0	0	250	Stramenopiles	Ochrophyta	Dictyochophyceae	Dictyochophyceae_X	Pedinellales	Pedinellaceae	Ciliophrys	91.358	AB846664	91.358	AB846664	91.358	AB846664
OTU_287	0	0	31	0	0	0	0	0	0	0	31	Stramenopiles	Ochrophyta	Dictyochophyceae	Dictyochophyceae_X	Pedinellales	Pedinellales_X	Pedinellales_X_sp.	99.074	KX431481	98.843	AB275088	98.843	AB275088
OTU_1	1894	115213	629	967	836	1727	986	752950	757467	1446175	3078844	Stramenopiles	Ochrophyta	Phaeophyceae	Phaeophyceae_X	Phaeophyceae_XX	Agarum	Agarum_clathratum	100	KX827269	100	AF123576	99.537	GEWM01000007
OTU_23	39	4330	9413	14920	3	0	0	0	0	5	28710	Stramenopiles	Ochrophyta	Phaeophyceae	Phaeophyceae_X	Phaeophyceae_XX	Fucus	Fucus_gardneri	96.991	HQ710578	96.991	HQ710578	96.991	M97959
OTU_26	2	1272	5083	8048	0	2	0	3	0	0	14410	Stramenopiles	Ochrophyta	Phaeophyceae	Phaeophyceae_X	Phaeophyceae_XX	Fucus	Fucus_gardneri	92.184	HQ710578	92.184	HQ710578	92.184	M97959
OTU_28	26071	0	0	0	0	0	2	0	25	0	26098	Stramenopiles	Ochrophyta	Phaeophyceae	Phaeophyceae_X	Phaeophyceae_XX	Fucus	Fucus_gardneri	95.423	HQ710578	95.423	HQ710578	95.423	M97959
OTU_35	10	1658	3205	5368	0	0	0	0	0	0	10241	Stramenopiles	Ochrophyta	Phaeophyceae	Phaeophyceae_X	Phaeophyceae_XX	Fucus	Fucus_gardneri	91.494	HQ710578	91.494	HQ710578	91.494	M97959
OTU_40	2439	0	0	4	2	0	0	0	0	0	2445	Stramenopiles	Ochrophyta	Phaeophyceae	Phaeophyceae_X	Phaeophyceae_XX	Fucus	Fucus_gardneri	96.528	HQ710578	96.528	HQ710578	96.528	M97959
OTU_41	2081	116132	338575	324632	54	13	80	86	11	75	781739	Stramenopiles	Ochrophyta	Phaeophyceae	Phaeophyceae_X	Phaeophyceae_XX	Fucus	Fucus_gardneri	96.552	HQ710578	96.552	HQ710578	96.552	M97959
OTU_43	0	1750	433	2752	0	0	0	0	0	0	4935	Stramenopiles	Ochrophyta	Phaeophyceae	Phaeophyceae_X	Phaeophyceae_XX	Fucus	Fucus_gardneri	94.213	HQ710578	94.213	HQ710578	94.213	M97959
OTU_49	70495	34064	135380	163989	438506	17	34	44	83	32	842644	Stramenopiles	Ochrophyta	Phaeophyceae	Phaeophyceae_X	Phaeophyceae_XX	Fucus	Fucus_gardneri	97.454	HQ710578	97.454	HQ710578	97.454	M97959
OTU_56	3	95	1257	922	0	0	0	0	0	0	2277	Stramenopiles	Ochrophyta	Phaeophyceae	Phaeophyceae_X	Phaeophyceae_XX	Fucus	Fucus_gardneri	94.305	HQ710578	94.305	HQ710578	94.305	M97959
OTU_59	13	0	949	2	0	0	0	0	0	0	964	Stramenopiles	Ochrophyta	Phaeophyceae	Phaeophyceae_X	Phaeophyceae_XX	Fucus	Fucus_gardneri	95.833	HQ710578	95.833	HQ710578	95.833	M97959
OTU_88	0	279	659	2118	0	0	0	0	0	0	3056	Stramenopiles	Ochrophyta	Phaeophyceae	Phaeophyceae_X	Phaeophyceae_XX	Fucus	Fucus_gardneri	91.553	HQ710578	91.553	HQ710578	91.553	M97959
OTU_99	0	84	39	608	0	0	0	0	0	0	731	Stramenopiles	Ochrophyta	Phaeophyceae	Phaeophyceae_X	Phaeophyceae_XX	Fucus	Fucus_gardneri	95.37	HQ710578	95.37	HQ710578	95.37	M97959
OTU_100	0	291	404	499	0	0	0	0	0	0	1194	Stramenopiles	Ochrophyta	Phaeophyceae	Phaeophyceae_X	Phaeophyceae_XX	Fucus	Fucus_gardneri	94.009	HQ710578	94.009	HQ710578	94.009	M97959
OTU_105	726	1885	4879	5604	34	0	4	0	0	0	13132	Stramenopiles	Ochrophyta	Phaeophyceae	Phaeophyceae_X	Phaeophyceae_XX	Fucus	Fucus_gardneri	96.811	HQ710578	96.811	HQ710578	96.811	M97959
OTU_109	0	71	655	3	0	0	0	0	0	0	729	Stramenopiles	Ochrophyta	Phaeophyceae	Phaeophyceae_X	Phaeophyceae_XX	Fucus	Fucus_gardneri	91.724	HQ710578	91.724	HQ710578	91.724	M97959
OTU_123	0	0	301	0	0	0	0	0	0	0	301	Stramenopiles	Ochrophyta	Phaeophyceae	Phaeophyceae_X	Phaeophyceae_XX	Fucus	Fucus_gardneri	94.676	HQ710578	94.676	HQ710578	94.676	M97959
OTU_150	0	102	287	289	0	0	0	0	0	0	678	Stramenopiles	Ochrophyta	Phaeophyceae	Phaeophyceae_X	Phaeophyceae_XX	Fucus	Fucus_gardneri	91.034	HQ710578	91.034	HQ710578	91.034	M97959
OTU_174	24	115	200	287	0	0	0	0	0	0	626	Stramenopiles	Ochrophyta	Phaeophyceae	Phaeophyceae_X	Phaeophyceae_XX	Fucus	Fucus_gardneri	94.24	HQ710578	94.24	HQ710578	94.24	M97959
OTU_177	0	198	490	389	0	0	0	0	0	0	1077	Stramenopiles	Ochrophyta	Phaeophyceae	Phaeophyceae_X	Phaeophyceae_XX	Fucus	Fucus_gardneri	95.139	HQ710578	95.139	HQ710578	95.139	M97959
OTU_185	12	0	20	225	0	0	0	0	0	0	257	Stramenopiles	Ochrophyta	Phaeophyceae	Phaeophyceae_X	Phaeophyceae_XX	Fucus	Fucus_gardneri	96.759	HQ710578	96.759	HQ710578	96.759	M97959
OTU_213	0	151	379	136	0	0	0	0	0	0	666	Stramenopiles	Ochrophyta	Phaeophyceae	Phaeophyceae_X	Phaeophyceae_XX	Fucus	Fucus_gardneri	94.47	HQ710578	94.47	HQ710578	94.47	M97959
OTU_216	0	14	192	185	0	0	0	0	0	0	391	Stramenopiles	Ochrophyta	Phaeophyceae	Phaeophyceae_X	Phaeophyceae_XX	Fucus	Fucus_gardneri	93.454	HQ710578	93.454	HQ710578	93.454	M97959
OTU_236	149498	214	551	1223	768	6	30	4	140	2	152436	Stramenopiles	Ochrophyta	Phaeophyceae	Phaeophyceae_X	Phaeophyceae_XX	Fucus	Fucus_gardneri	98.795	HQ710578	98.795	HQ710578	98.795	M97959
OTU_292	224030	220	313	441	883	6	58	3	246	4	226204	Stramenopiles	Ochrophyta	Phaeophyceae	Phaeophyceae_X	Phaeophyceae_XX	Fucus	Fucus_gardneri	97.241	HQ710578	97.241	HQ710578	97.241	M97959
OTU_294	0	3	33	221	0	0	0	0	0	0	257	Stramenopiles	Ochrophyta	Phaeophyceae	Phaeophyceae_X	Phaeophyceae_XX	Fucus	Fucus_gardneri	91.724	HQ710578	91.724	HQ710578	91.724	M97959
OTU_340	91	0	0	0	0	0	0	0	0	0	91	Stramenopiles	Ochrophyta	Phaeophyceae	Phaeophyceae_X	Phaeophyceae_XX	Fucus	Fucus_gardneri	96.065	HQ710578	96.065	HQ710578	96.065	M97959
OTU_346	1748	0	0	0	0	0	0	0	0	0	1748	Stramenopiles	Ochrophyta	Phaeophyceae	Phaeophyceae_X	Phaeophyceae_XX	Fucus	Fucus_gardneri	93.002	HQ710578	93.002	HQ710578	93.002	M97959
OTU_368	0	72	4	217	0	0	0	0	0	0	293	Stramenopiles	Ochrophyta	Phaeophyceae	Phaeophyceae_X	Phaeophyceae_XX	Fucus	Fucus_gardneri	94.495	HQ710578	94.495	HQ710578	94.495	M97959
OTU_377	23	0	736	10	0	0	0	0	0	0	769	Stramenopiles	Ochrophyta	Phaeophyceae	Phaeophyceae_X	Phaeophyceae_XX	Fucus	Fucus_gardneri	95.37	HQ710578	95.37	HQ710578	95.37	M97959
OTU_389	9660	0	0	0	0	0	0	0	7	0	9667	Stramenopiles	Ochrophyta	Phaeophyceae	Phaeophyceae_X	Phaeophyceae_XX	Fucus	Fucus_gardneri	94.05	HQ710578	94.05	HQ710578	94.05	M97959
OTU_70	5501	293270	782	1126	58	227	14786	7251	22639	25571	371211	Stramenopiles	Ochrophyta	Phaeophyceae	Phaeophyceae_X	Phaeophyceae_XX	Leathesia	Leathesia_difformis	98.611	AY232607	98.611	AY232603	98.611	AY232607
OTU_146	93	17944	61	64	5	0	6	2	5	2	18182	Stramenopiles	Ochrophyta	Phaeophyceae	Phaeophyceae_X	Phaeophyceae_XX	Leathesia	Leathesia_difformis	99.034	AY232607	99.034	AY232603	99.034	AY232607
OTU_4	10702	23	30	1168	208230	10	10	13	18	5	220209	Stramenopiles	Ochrophyta	Phaeophyceae	Phaeophyceae_X	Phaeophyceae_XX	Phaeophyceae_XXX	Phaeophyceae_XXXX	99.526	KT722434	99.526	FJ550559	99.526	KT722434
OTU_7	45	75298	19	117146	20	5	37	30	4	61	192665	Stramenopiles	Ochrophyta	Phaeophyceae	Phaeophyceae_X	Phaeophyceae_XX	Phaeophyceae_XXX	Phaeophyceae_XXXX	100	MG751462	94.033	HM070350	98.091	KP276483
OTU_9	2331	395119	872	730	170	78	55047	433	398	398	455576	Stramenopiles	Ochrophyta	Phaeophyceae	Phaeophyceae_X	Phaeophyceae_XX	Pylaiella	Pylaiella_sp.	99.537	HQ129935	99.537	HQ129935	98.38	AY032606
OTU_3	59	498	107	54	127	54	679002	47	95	90	680133	Stramenopiles	Ochrophyta	Phaeophyceae	Phaeophyceae_X	Phaeophyceae_XX	Saccorhiza	Saccorhiza_polyschides	98.84	L43059	98.84	L43059	98.84	L43059
OTU_31	0	0	0	0	0	0	1863	0	0	0	1863	Stramenopiles	Ochrophyta	Phaeophyceae	Phaeophyceae_X	Phaeophyceae_XX	Saccorhiza	Saccorhiza_polyschides	95.36	L43059	95.36	L43059	95.36	L43059
OTU_2	373878	186481	514665	493451	2050666	102	218	141	514	243	3620359	Stramenopiles	Ochrophyta	Phaeophyceae	Phaeophyceae_X	Phaeophyceae_XX	Silvetia	Silvetia_siliquosa	99.769	GQ433994	99.769	GQ433994	99.537	M97959
OTU_5	158	27	1150	8	18	734959	384	5	223	9	736941	Stramenopiles	Ochrophyta	Phaeophyceae	Phaeophyceae_X	Phaeophyceae_XX	Silvetia	Silvetia_siliquosa	94.749	GQ433994	94.749	GQ433994	94.521	M97959
OTU_18	0	0	0	0	12094	0	0	0	0	0	12094	Stramenopiles	Ochrophyta	Phaeophyceae	Phaeophyceae_X	Phaeophyceae_XX	Silvetia	Silvetia_siliquosa	87.393	GQ433994	87.393	GQ433994	87.179	M97959
OTU_64	0	0	35	0	0	3687	0	0	0	0	3722	Stramenopiles	Ochrophyta	Phaeophyceae	Phaeophyceae_X	Phaeophyceae_XX	Silvetia	Silvetia_siliquosa	92.5	GQ433994	92.5	GQ433994	92.045	AB011424
OTU_113	0	0	0	0	0	356	0	0	0	0	356	Stramenopiles	Ochrophyta	Phaeophyceae	Phaeophyceae_X	Phaeophyceae_XX	Silvetia	Silvetia_siliquosa	91.667	GQ433994	91.667	GQ433994	91.441	M97959
OTU_121	913	790	2204	7214	17737	0	0	0	0	0	28858	Stramenopiles	Ochrophyta	Phaeophyceae	Phaeophyceae_X	Phaeophyceae_XX	Silvetia	Silvetia_siliquosa	97.222	GQ433994	97.222	GQ433994	96.991	M97959
OTU_143	0	0	0	0	0	580	0	0	0	0	580	Stramenopiles	Ochrophyta	Phaeophyceae	Phaeophyceae_X	Phaeophyceae_XX	Silvetia	Silvetia_siliquosa	93.151	GQ433994	93.151	GQ433994	92.922	M97959
OTU_149	1430	2499	4491	5901	90725	0	0	4	5	2	105057	Stramenopiles	Ochrophyta	Phaeophyceae	Phaeophyceae_X	Phaeophyceae_XX	Silvetia	Silvetia_siliquosa	97.222	GQ433994	97.222	GQ433994	96.991	M97959
OTU_244	512	892	1446	1473	6787	4	0	0	2	3	11119	Stramenopiles	Ochrophyta	Phaeophyceae	Phaeophyceae_X	Phaeophyceae_XX	Silvetia	Silvetia_siliquosa	96.759	GQ433994	96.759	GQ433994	96.528	M97959
OTU_326	4	0	6	15	13296	0	0	0	0	4	13325	Stramenopiles	Ochrophyta	Phaeophyceae	Phaeophyceae_X	Phaeophyceae_XX	Silvetia	Silvetia_siliquosa	96.759	GQ433994	96.759	GQ433994	96.528	M97959
OTU_348	17	6	233	0	5	128772	90	0	118	3	129244	Stramenopiles	Ochrophyta	Phaeophyceae	Phaeophyceae_X	Phaeophyceae_XX	Silvetia	Silvetia_siliquosa	92.517	GQ433994	92.517	GQ433994	92.29	M97959
OTU_381	202	420	664	733	12232	0	0	0	4	0	14255	Stramenopiles	Ochrophyta	Phaeophyceae	Phaeophyceae_X	Phaeophyceae_XX	Silvetia	Silvetia_siliquosa	97.209	GQ433994	97.209	GQ433994	96.977	M97959
OTU_270	0	0	0	28	0	0	0	0	0	0	28	Stramenopiles	Opalozoa	MAST-1	MAST-1C	MAST-1C_X	MAST-1C_XX	MAST-1C_XX_sp.	99.523	JX840889	99.523	DQ310211	99.284	AF363191
OTU_238	0	27	0	0	0	0	0	0	0	32	59	Stramenopiles	Opalozoa	MAST-3	MAST-3J	MAST-3J_X	MAST-3J_XX	MAST-3J_XX_sp.	96.919	MH009027	96.217	DQ781335	96.445	EU561853
OTU_126	0	0	0	0	0	0	194	0	0	0	194	Stramenopiles	Pseudofungi	Oomycota	Oomycota_X	Haliphthorales	Haliphthoros	Haliphthoros_sp.	92.056	MK733268	89.767	FJ153787	90.575	KY980179
OTU_312	0	0	0	22	0	0	0	0	0	0	22	Stramenopiles	Pseudofungi	Oomycota	Oomycota_X	Haliphthorales	Haliphthorales_X	Haliphthorales_X_sp.	98.398	KP685311	96.796	AF372763	96.796	AF372763
OTU_290	0	0	0	30	0	0	0	0	0	0	30	Stramenopiles	Pseudofungi	Oomycota	Oomycota_X	Leptomitales	Leptomitales_X	Leptomitales_X_sp.	92.414	KT273921	92.414	EF023464	92.414	EF023544
OTU_38	273	832	38	459	0	0	70	0	0	0	1672	Stramenopiles	Pseudofungi	Oomycota	Oomycota_X	Oomycota_XX	Oomycota_XXX	Oomycota_XXX_sp.	99.526	EF100297	99.526	EF100276	99.526	EF100276
OTU_295	29	0	0	0	0	0	0	9	0	0	38	Stramenopiles	Pseudofungi	Oomycota	Oomycota_X	Oomycota_XX	Oomycota_XXX	Oomycota_XXX_sp.	99.762	KU764786	96.682	EF100276	96.682	EF100276
OTU_42	0	0	8	0	0	0	1391	0	0	0	1399	Stramenopiles	Pseudofungi	Oomycota	Oomycota_X	Peronosporales	Pythium	Pythium_chamaihyphon	99.766	MK733268	93.519	AY598666	93.303	EF418925
OTU_214	0	0	0	0	0	0	32	0	0	0	32	Stramenopiles	Pseudofungi	Oomycota	Oomycota_X	Peronosporales	Peronosporales_X	Peronosporales_X_sp.	90.888	JN635125	90.888	JN635125	90.661	AAAA02038450
OTU_251	0	0	0	0	0	0	0	56	0	0	56	Stramenopiles	Sagenista	Labyrinthulomycetes	Labyrinthulales	Labyrinthulaceae	Aplanochytrium	Aplanochytrium_sp.	99.763	KP685309	99.763	KJ761355	99.763	KJ761355
OTU_307	0	0	0	11	0	0	0	0	0	0	11	Stramenopiles	Sagenista	Labyrinthulomycetes	Labyrinthulales	Labyrinthulaceae	Aplanochytrium	Aplanochytrium_sp.	99.763	FJ389817	96.209	LM653283	96.209	LM653283
OTU_161	29	63	0	34	0	0	0	0	0	0	126	Stramenopiles	Sagenista	Labyrinthulomycetes	Labyrinthulales	Labyrinthulaceae	Labyrinthula	Labyrinthula_sp.	99.753	EF100254	99.753	EF100254	99.753	EF100254
OTU_208	0	0	0	0	0	0	34	0	0	0	34	Stramenopiles	Sagenista	Labyrinthulomycetes	Labyrinthulales	Labyrinthulaceae	Labyrinthula	Labyrinthula_sp.	85.301	MF872147	85.645	EU431329	85.401	EU431330
OTU_221	0	0	0	93	0	0	0	0	0	0	93	Stramenopiles	Sagenista	Labyrinthulomycetes	Labyrinthulales	Labyrinthulaceae	Labyrinthula	Labyrinthula_sp.	89.294	EU431329	89.294	EU431329	89.104	KU559378
OTU_153	0	167	0	0	0	0	0	0	0	0	167	Stramenopiles	Sagenista	Labyrinthulomycetes	Labyrinthulales	Labyrinthulaceae	Labyrinthulaceae_X	Labyrinthulaceae_X_sp.	99.287	EF100267	99.287	EF100267	99.287	EF100267
OTU_160	0	41	0	15	0	0	0	0	0	0	56	Stramenopiles	Sagenista	Labyrinthulomycetes	Labyrinthulales	Labyrinthulaceae	Labyrinthulaceae_X	Labyrinthulaceae_X_sp.	97.63	KX160007	96.927	EF100337	97.63	KX160007
OTU_168	0	0	0	0	0	0	20	0	71	0	91	Stramenopiles	Sagenista	Labyrinthulomycetes	Labyrinthulales	Labyrinthulaceae	Labyrinthulaceae_X	Labyrinthulaceae_X_sp.	95.735	KX160007	95.508	EF100337	95.735	KX160007
OTU_249	3	0	53	30	0	0	0	5	0	0	91	Stramenopiles	Sagenista	Labyrinthulomycetes	Labyrinthulales	Labyrinthulaceae	Labyrinthulaceae_X	Labyrinthulaceae_X_sp.	98.345	FJ800615	98.345	FJ800615	97.4	L27634
OTU_272	45	0	0	0	0	0	0	0	0	0	45	Stramenopiles	Sagenista	Labyrinthulomycetes	Labyrinthulales	Labyrinthulaceae	Labyrinthulaceae_X	Labyrinthulaceae_X_sp.	97.17	FJ153754	97.17	FJ153754	97.17	FJ153754
OTU_308	0	0	0	25	0	0	0	0	0	0	25	Stramenopiles	Sagenista	Labyrinthulomycetes	Labyrinthulales	Labyrinthulaceae	Labyrinthulaceae_X	Labyrinthulaceae_X_sp.	93.882	EF100239	93.882	EF100239	93.882	EF100239
OTU_195	0	56	0	0	0	0	0	0	0	0	56	Stramenopiles	Sagenista	Labyrinthulomycetes	Labyrinthulales	Labyrinthulaceae	Oblongichytrium	Oblongichytrium_sp.	99.764	EF100252	99.764	EF100252	99.764	EF100252
OTU_71	0	1043	0	0	0	0	0	0	0	0	1043	Stramenopiles	Sagenista	Labyrinthulomycetes	Thraustochytriales	Thraustochytriaceae	Aurantiochytrium	Aurantiochytrium_sp.	89.594	KT812806	82.783	HQ228949	83.412	MH236174
OTU_402	0	19	0	0	0	0	0	0	0	0	19	Stramenopiles	Sagenista	Labyrinthulomycetes	Thraustochytriales	Thraustochytriaceae	Aurantiochytrium	Aurantiochytrium_sp.	86.581	KT812806	76.331	JX847366	75.964	MH595608
OTU_116	25	0	206	0	0	0	0	0	0	0	231	Stramenopiles	Sagenista	Labyrinthulomycetes	Thraustochytriales	Thraustochytriaceae	quahogparasite-QPX	quahogparasite-QPX_sp.	84.069	KX965681	84.069	AF155209	84.069	AF261664
OTU_142	0	0	0	0	0	0	0	124	0	0	124	Stramenopiles	Sagenista	Labyrinthulomycetes	Thraustochytriales	Thraustochytriaceae	Thraustochytriaceae_X	Thraustochytriaceae_X_sp.	92.922	AY821979	92.273	AB721051	92.922	AY821979
OTU_338	0	0	0	0	0	0	0	7	0	0	7	Stramenopiles	Sagenista	Labyrinthulomycetes	Thraustochytriales	Thraustochytriaceae	Thraustochytriaceae_X	Thraustochytriaceae_X_sp.	98.786	AY046668	98.786	AY046668	78.182	EF023208
OTU_339	10	0	0	0	0	0	0	0	0	0	10	Stramenopiles	Sagenista	Labyrinthulomycetes	Thraustochytriales	Thraustochytriaceae	Thraustochytriaceae_X	Thraustochytriaceae_X_sp.	87.409	MH236175	86.199	FJ800589	87.409	AB973545
OTU_61	0	0	0	0	0	408	0	0	0	0	408	Unassigned	NA	NA	NA	NA	NA	NA	90.698	MK945899	94.203	GU827603	74.83	GU385678
OTU_82	0	386	0	0	0	0	0	0	0	0	386	Unassigned	NA	NA	NA	NA	NA	NA	95.933	MH009950	94.866	GU824387	93.112	AF084618
OTU_166	0	0	0	43	0	0	20	0	0	0	63	Unassigned	NA	NA	NA	NA	NA	NA	96.714	JX074688	96.714	JX074677	86.744	AY882531
OTU_173	32	0	0	0	0	0	25	0	0	0	57	Unassigned	NA	NA	NA	NA	NA	NA	88.539	MN188610	97.183	KC254860	97.183	KC254860
#reads per lib	887266	1509095	1040037	1197630	2862007	871124	761913	763131	782461	1474496	12149160
