## Supplementary Table 2 for "Elucidating the diversity of microeukaryotes and epi-endophytes in the brown algal holobiome"

### Sheet: Sheet1
Taxonomic classification	Percentage of total number of OTUs	Percentage of total number of reads	F. serratus (UK)	F. vesiculosus (NO*)	F. vesiculosus (UK)	F. vesiculosus (NO)	A. nodosum (NO)	H. elonogata (UK)	S. polyschides (UK)	L. digitata (NO)	L. digitata (UK)	S. latissima (NO)
Stramenopiles	0.426	0.975	68.3 (99.8)	60.4 (83.9)	58.8 (99.3)	65.3 (97.4)	70.7 (99.7)	76.9 (99.9)	50.0 (99.2)	50.9 (99.8)	77.8 (99.9)	52.8 (99.9)
Phaeophyceae	0.189	0.973	55 (99.7)	34.7 (82.9)	48.2 (99.2)	39.8 (97.1)	56.1 (99.7)	69.2 (99.9)	18.9 (98.8)	27.3 (99.7)	70.4 (99.9)	50.0 (99.9)
Bacillariophyta/Diatomea	0.117	0.0014	1.7 (0.006)	16.8 (0.8)	3.5 (0.02)	15.3 (0.2)	14.6 (0.009)	7.7 (0.008)	22.2 (0.1)	14.6 (0.02)	3.7 (0.004)	0
Labyrinthulomycetes	0.0679	0.00019	6.7 (0.01)	5.9 (0.09)	2.4 (0.03)	6.1 (0.02)	0	0	2.2 (0.007)	7.3 (0.03)	3.7 (0.009)	0
Oomycota	0.0264	0.0003	3.3 (0.03)	1.0 (0.06)	2.4 (0.004)	3.1 (0.04)	0	0	4.4 (0.2)	1.8 (0.001)	0	0
Dictyochophyceae	0.0113	0.0001	0	0	2.4 (0.03)	0	0	0	1.1 (0.03)	0	0	0
Chrysophyceae	0.0075	3e-06	0	1.9 (0.002)	0	0	0	0	1.1 (0.0004)	0	0	0
MAST	0.0075	1e-05	0	1.0 (0.002)	0	1.0 (0.002)	0	0	0	0	0	2.8 (0.002)
Alveolata	0.283	0.0011	3.3 (0.003)	15.8 (0.3)	24.7 (0.4)	18.4 (0.1)	4.9 (0.003)	0	24.4 (0.3)	30.9 (0.1)	3.7 (0.03)	16.7 (0.02)
Ciliophora	0.1849	0.0006	3.3 (0.003)	13.9 (0.2)	17.7 (0.2)	12.2 (0.03)	4.9 (0.003)	0	17.8 (0.08)	10.9 (0.02)	3.7 (0.03)	16.7 (0.02)
Dinoflagellata	0.0604	0.0002	0	0	2.4 (0.03)	2.0 (0.04)	0	0	6.7 (0.2)	20.0 (0.09)	0	0
Apicomplexa	0.034	0.0002	0	2.0 (0.03)	4.7 (0.1)	3.1 (0.07)	0	0	0	0	0	0
Perkinsea	0.0038	4e-06	0	0	0	1.0 (0.004)	0	0	0	0	0	0
Fungi	0.0792	0.0007	5.0 (0.003)	5.9 (0.06)	2.4 (0.04)	6.12 (0.10)	17.1 (0.16)	7.7 (0.001)	1.1 (0.002)	0	14.8 (0.01)	16.7 (0.10)
Basidiomycota	0.0377	0.0006	1.7 (0.001)	1.0 (0.01)	2.4 (0.04)	2.04 (0.09)	12.2 (0.12)	7.7 (0.001)	1.1 (0.002)	0	11.1 (0.01)	13.9 (0.10)
Chytridiomycota	0.0226	0.0001	0	4.0 (0.01)	0	2.04 (0.09)	0	0	0	0	0	0
Ascomycota	0.0189	0.0001	3.3 (0.002)	1.0 (0.002)	0	2.04 (0.01)	4.9 (0.03)	0	0	0	3.7 (0.001)	2.8 (0.001)
Cercozoa (Rhizaria)	0.0604	0.0002	5.0 (0.020)	3.0 (0.07)	1.2 (0.02)	2.04 (0.004)	0	0	6.7 (0.138)	2 (0.001)	0	2.8 (0.002)
Endomyxa	0.0264	0.0002	1.7 (0.02)	2.0 (0.007)	0	0	0	0	5.6 (0.102)	0	0	0
Filosa-Thecofilosea	0.0151	6e-06	1.7 (0.001)	0	0	1.02 (0.003)	0	0	0	1.8 (0.0007)	0	2.8 (0.002)
Endomyxa-Phytomyxea	0.0075	1e-05	0	0	1.2 (0.02)	1.02 (0.001)	0	0	0	0	0	0
Filosa-Imbricatea	0.0075	3e-05	0	1.0 (0.003)	0	0	0	0	1.1 (0.04)	0	0	0
Filosa-Sarcomonadea	0.0038	2e-06	1.7 (0.003)	0	0	0	0	0	0	0	0	0
Archaeplastida	0.0528	0.021	10.0 (0.2)	6.9 (14.5)	7.1 (0.3)	7.1 (2.3)	7.3 (0.1)	11.5 (0.003)	8.9 (0.3)	9.1 (0.1)	3.7 (0.0005)	8.3 (0.004)
Chlorophyta	0.034	0.0206	10.0 (0.2)	5.0 (14.5)	5.9 (0.3)	6.1 (2.2)	4.9 (0.001)	7.7 (0.002)	6.7 (0.07)	3.6 (0.002)	0	8.3 (0.004)
Rhodophyta	0.0189	0.00068	0	2.0 (0.02)	1.2 (0.001)	1.0 (0.1)	2.4 (0.1)	3.9 (0.001)	2.2 (0.2)	5.5 (0.1)	3.7 (0.0005)	0
Hacrobia	0.034	0.00153	3.3 (0.003)	4.0 (1.2)	1.2 (0.02)	0	0	0	4.4 (0.1)	1.8 (0.02)	0	2.8 (0.0001)
Centroheliozoa	0.0302	0.00153	1.7 (0.003)	4.0 (1.2)	1.2 (0.02)	0	0	0	4.4 (0.1)	1.8 (0.02)	0	2.8 (0.0001)
Katablepharidophyta	0.0038	5e-06	1.7 (0.003)	0	0	0	0	0	0	0	0	0
Amoebozoa	0.0226	2e-05	1.7 (0.001)	2.0 (0.01)	1.2 (0.003)	0	0	0	1.1 (0.002)	3.6 (0.001)	0	0
Lobosa	0.0151	1e-05	1.7 (0.001)	1.0 (0.004)	0	0	0	0	1.1 (0.002)	3.6 (0.001)	0	0
Evosea	0.0038	3e-06	0	0	1.2 (0.003)	0	0	0	0	0	0	0
Breviatea	0.0038	1e-05	0	1.0 (0.008)	0	0	0	0	0	0	0	0
Apusozoa	0.0113	3e-05	0	1.0 (0.02)	1.2 (0.009)	0	0	0	0	1.8 (0.003)	0	0
Apusomonadidae	0.0113	3e-05	0	1.0 (0.02)	1.2 (0.009)	0	0	0	0	1.8 (0.003)	0	0
Choanoflagellida	0.0113	1.2e-05	1.7 (0.003)	0	1.2 (0.004)	0	0	0	1.1 (0.01)	0	0	0
Craspedida	0.0113	1.2e-05	1.7 (0.003)	0	1.2 (0.004)	0	0	0	1.1 (0.01)	0	0	0
Mesomycetozoa	0.0038	1e-06	0	0	1.2 (0.001)	0	0	0	0	0	0	0
Ichthyosporea	0.0038	1e-06	0	0	1.2 (0.001)	0	0	0	0	0	0	0
Unassigned	0.0151	8e-05	1.7 (0.004)	1.0 (0.03)	0	1.0 (0.004)	0	3.9 (0.05)	2.2 (0.01)	0	0	0
Total number of OTUs	265	NA	60	101	85	98	41	26	90	55	27	36
Total number of reads	NA	12149160	887266	1509095	1040037	1197630	2862007	871124	761913	763131	782461	1474496
