## Supplementary Table 3 for "Elucidating the diversity of microeukaryotes and epi-endophytes in the brown algal holobiome"

### Sheet: Sheet1
Table 1. Pairwise SIMPER analyses between all brown algal genera
(A) With Phaeophyceae	Proportional read abundance						Pairwise SIMPER comparisons between brown algal host genera															Taxonomic assignment							Reference sequence match
	A	B	C	D	E	F	A - B	A - C	A - D	A - E	A - F	B - C	B - D	B - E	B - F	C - D	C - E	C - F	D - E	D - F	E - F
OTU#	Fucus	Ascophyllum	Himanthalia	Saccorhiza	Laminaria	Saccharina	74.4	99.8	97.9	96.7	97.3	99.9	99.8	99.9	99.9	99.7	99.7	99.8	98.3	98.5	31.4								%ID	Accession# (NCBI/PR2)
OTU 2	43.3	56.6	0	0	0	0	41.3	20.0	21.1	21.0	15.2	54.9	56.6	56.4	47.3							Stramenopiles	Ochrophyta	Phaeophyceae	Phaeophyceae_X	Phaeophyceae_XX	Silvetia	Silvetia siliquosa	99.769	GQ433994
OTU 49	47.9	52.0	0	0	0	0	8.4	5.1	5.4	5.4	3.9	11.7	12.1	12.1	10.1							Stramenopiles	Ochrophyta	Phaeophyceae	Phaeophyceae_X	Phaeophyceae_XX	Fucus	Fucus gardneri	97.454	HQ710578
OTU 4	5.4	94.6	0	0	0	0	5.1					5.6	5.7	5.7	4.8							Stramenopiles	Ochrophyta	Phaeophyceae	Phaeophyceae_X	Phaeophyceae_XX	Phaeophyceae_XXX	Phaeophyceae_XXXX	99.526	KT722434/FJ550559
OTU 41	100.0	0	0	0	0	0	4.8	9.6	10.1	10.1	7.4											Stramenopiles	Ochrophyta	Phaeophyceae	Phaeophyceae_X	Phaeophyceae_XX	Fucus	Fucus gardneri	96.552	HQ710578
OTU 9	87.6	0	0	12.1	0.2	0.1	2.3	4.2	6.0	4.4	3.3		1.5			3.4			3.6	2.4		Stramenopiles	Ochrophyta	Phaeophyceae	Phaeophyceae_X	Phaeophyceae_XX	Pylaiella	Pylaiella sp.	99.537	HQ129935
OTU 149	13.6	86.4	0	0	0	0	2.2					2.4	2.5	2.5	2.1							Stramenopiles	Ochrophyta	Phaeophyceae	Phaeophyceae_X	Phaeophyceae_XX	Silvetia	Silvetia siliquosa	97.222	GQ433994
OTU 70	81.0	0	0.1	4.0	8.1	6.9	1.7	3.2	3.6	3.6	2.9							1.1				Stramenopiles	Ochrophyta	Phaeophyceae	Phaeophyceae_X	Phaeophyceae_XX	Leathesia	Leathesia difformis	98.611	AY232607/AY232603
OTU 292	99.5	0.4	0	0	0.1	0	1.5	3.2	3.4	3.4	2.4											Stramenopiles	Ochrophyta	Phaeophyceae	Phaeophyceae_X	Phaeophyceae_XX	Fucus	Fucus gardneri	97.241	HQ710578
OTU 7	99.9	0	0	0	0	0	1.2	2.2	2.3	2.3	1.7											Stramenopiles	Ochrophyta	Phaeophyceae	Phaeophyceae_X	Phaeophyceae_XX	Phaeophyceae_XXX	Phaeophyceae_XXXX	94	HM070350
OTU 6	99.9	0	0	0	0	0	1.0		2.0	2.0	1.5											Archaeplastida	Chlorophyta	Ulvophyceae	Ulvophyceae_X	Ulvophyceae_XX	Ulvophyceae_XXX	Ulvophyceae_XXX_sp.	96.4	JN825658
OTU 5	0.2	0	99.7	0.1	0	0		36.6				19.7				45.0	44.7	31.3				Stramenopiles	Ochrophyta	Phaeophyceae	Phaeophyceae_X	Phaeophyceae_XX	Silvetia	Silvetia siliquosa	94.749	GQ433994
OTU 348	0.2	0	99.6	0.1	0.1	0		6.4				3.4				7.9	7.8	5.5				Stramenopiles	Ochrophyta	Phaeophyceae	Phaeophyceae_X	Phaeophyceae_XX	Silvetia	Silvetia siliquosa	92.517	GQ433994
OTU 236	99.4	0.5	0	0	0.1	0		2.1	2.3	2.3	1.6											Stramenopiles	Ochrophyta	Phaeophyceae	Phaeophyceae_X	Phaeophyceae_XX	Fucus	Fucus gardneri	98.795	HQ710578
OTU 3	0.1	0	0	99.8	0	0			35.8				18.7			41.6			44.2	30.4		Stramenopiles	Ochrophyta	Phaeophyceae	Phaeophyceae_X	Phaeophyceae_XX	Saccorhiza	Saccorhiza polyschides	98.84	L43059
OTU 1	3.9	0	0.1	0	49.1	47.0				38.3	54.3			20.8	33.3		45.8	61.6	49.1	64.6		Stramenopiles	Ochrophyta	Phaeophyceae	Phaeophyceae_X	Phaeophyceae_XX	Agarum	Agarum clathratum	100	KX827269/AF123576
(B) Without Phaeophyceae	Proportional read abundance						Pairwise SIMPER comparisons between brown algal host genera															Taxonomic assignment							Reference sequence match
	A	B	C	D	E	F	A - B	A - C	A - D	A - E	A - F	B - C	B - D	B - E	B - F	C - D	C - E	C - F	D - E	D - F	E - F
OTU#	Fucus	Ascophyllum	Himanthalia	Saccorhiza	Laminaria	Saccharina	95.9	98.5	94.0	98.4	98.7	99.4	83.3	92.9	98.6	98.7	96.5	98.1	91.9	98.6	97.7								%ID	Accession# (NCBI/PR2)
OTU 6	100.0	0	0	0	0	0	33.2	44.9	32.6	43.0	41.3											Archaeplastida	Chlorophyta	Ulvophyceae	Ulvophyceae_X	Ulvophyceae_XX	Ulvophyceae_XXX	Ulvophyceae_XXX_sp.	96.4	JN825658
OTU 21	23.9	50.5	0.2	17.8	7.6	0	15.7		5.1	3.2		41.3	13.8	35.9	36.4	13.7	11.1		10.4	12.2	7.4	Archaeplastida	Rhodophyta	Florideophyceae	Ceramiales	Ceramiaceae	Ceramium	Ceramium rubrum	99.522	L26183
OTU 25	30.3	67.0	0.1	0.4	1.4	0.8	11.9					31.1	15.9	28.6	27.0		3.0	1.2				Opisthokonta	Fungi	Basidiomycota	Ustilaginomycotina	Exobasidiomycetes	Exobasidiomycetes_X	Exobasidiomycetes_X_sp.	99.754	AF372708
OTU 10	99.9	0	0	0.1	0	0	6.1	6.4	6.2	6.4	6.5											Archaeplastida	Chlorophyta	Ulvophyceae	Ulotrichales	Ulotrichales_X	Chlorothrix	Chlorothrix sp.	99.281	KY233156/AJ626846
OTU 50	0	100.0	0	0	0	0	4.2					10.5	5.4	9.8	9.2							Opisthokonta	Fungi	Ascomycota	Saccharomycotina	Saccharomycetales	Torulaspora	Torulaspora franciscae	99.519	MK394138/FJ153143
OTU 77	0	100.0	0	0	0	0	1.9					4.7	2.4	4.4	4.1							Opisthokonta	Fungi	Basidiomycota	Agaricomycotina	Tremellomycetes	Cryptococcus	Cryptococcus carnescens	99.277	MK050335/AB105437
OTU 127	100.0	0	0	0	0	0	1.7	4.9	1.7	4.2	3.7											Archaeplastida	Chlorophyta	Ulvophyceae	Ulvales-relatives	Ulvales-relatives_X	Acrochaete	Acrochaete leptochaete	97.842	AY303591
OTU 13	100.0	0	0	0	0	0	1.7	2.2	1.7	2.1	2.0											Hacrobia	Centroheliozoa	Centroheliozoa_X	Centroheliozoa_XX	Centroheliozoa_XXX	Centroheliozoa_XXXX	Centroheliozoa_XXXX_sp.	89.0/93.5	MK003480/AY821944
OTU 17	99.1	0.9	0	0.1	0	0	1.3															Stramenopiles	Ochrophyta	Bacillariophyta	Bacillariophyta_X	Raphid-pennate	Raphid-pennate_X	Raphid-pennate_X_sp.	99.034	GU385626
OTU 45	100.0	0	0	0	0	0	1.3	2.5		2.3	2.2											Alveolata	Apicomplexa	Gregarinomorphea	Eugregarinorida	Lecudinidae	Lecudina	Lecudina phyllochaetopteri	92.665	FJ832156
OTU 61	0	0	100.0	0	0	0		4.8				4.4				4.2	28.6	17.5				Unassigned	NA	NA	NA	NA	NA	NA	90.7/94.2	MK945899/GU827603
OTU 51	100.0	0	0	0	0	0		3.1		2.7	2.3											Archaeplastida	Chlorophyta	Ulvophyceae	Ulvales-relatives	Ulvales-relatives_X	Acrochaete	Acrochaete leptochaete	99.041	AY303591
OTU 38	95.8	0	0	4.2	0	0		2.7		2.4	2.1											Stramenopiles	Pseudofungi	Oomycota	Oomycota_X	Oomycota_XX	Oomycota_XXX	Oomycota_XXX_sp.	99.526	EF100297
OTU 87	78.0	0	0	22.0	0	0		2.0		1.8	1.6											Archaeplastida	Chlorophyta	Ulvophyceae	Ulvales-relatives	Ulvales-relatives_X	Ulva	Ulva sp.	99.76	MH196568/EU369415
OTU 81	100.0	0	0	0	0	0		1.5			1.3											Alveolata	Ciliophora	Litostomatea	Haptoria_5	Pleurostomatida	Litonotus	Litonotus pictus	97.4	FJ876974
OTU 42	0.6	0	0	99.4	0	0			5.8				7.7			14.2			13.3	12.5		Stramenopiles	Pseudofungi	Oomycota	Oomycota_X	Peronosporales	Pythium	Pythium chamaihyphon	99.8	MK733268
OTU 115	0	0	0	100.0	0	0			1.9				2.5			4.6			4.2	4.0		Alveolata	Dinoflagellata	Dinophyceae	Peridiniales	Thoracosphaeraceae	Luciella	Luciella sp.	85.4	MF197550
OTU 74	0	0	0	76.4	23.6	0			1.7				2.2			4.0	2.3		3.2	3.6		Alveolata	Dinoflagellata	Dinophyceae	Prorocentrales	Prorocentraceae	Prorocentrum	Prorocentrum donghaiense	99.523	MH976698/DQ336054
OTU 141	0	0	0	100.0	0	0			1.4				1.8			3.4			3.2	3.0		Hacrobia	Centroheliozoa	Centroheliozoa_X	Pterocystida	Pterocystida_X	Pterocystida_XX	Pterocystida_XX_sp.	91.61	AY749533
OTU 103	0	0	0	100.0	0	0			1.4				1.8			3.3			3.1	2.9		Hacrobia	Centroheliozoa	Centroheliozoa_X	Centroheliozoa_XX	Centroheliozoa_XXX	Centroheliozoa_XXXX	Centroheliozoa_XXXX_sp.	99.767	AY749530
OTU 85	0	0	0	0	100.0	0				1.5				1.3			12.7				5.4	Alveolata	Ciliophora	Spirotrichea	Hypotrichia	Hypotrichia_X	Hypotrichia_XX	Hypotrichia_XX_sp.	96.154	MK177630
OTU 57	0	0	0	0	0	100.0					12.2				12.8			58.2		12.2	47.2	Opisthokonta	Fungi	Basidiomycota	Agaricomycotina	Agaricomycetes	Agaricomycetes_X	Agaricomycetes_X_sp.	99.76	JX096925
OTU 118	0	81.9	0	0	16.7	1.3						2.0		1.7	1.7							Opisthokonta	Fungi	Basidiomycota	Agaricomycotina	Tremellomycetes	Tremellomycetes_X	Tremellomycetes_X_sp.	99.518	NG_062965/FM178234
OTU 108	0	0	0	100.0	0	0							1.5			2.8			2.6	2.5		Archaeplastida	Rhodophyta	Florideophyceae	Ceramiales	Delesseriaceae	Cryptopleura	Cryptopleura ramosa	99.518	AF488402
OTU 102	0	0	0	100.0	0	0										2.8			2.6	2.5		Alveolata	Dinoflagellata	Syndiniales	Dino-Group-I	Dino-Group-I-Clade-1	Dino-Group-I-Clade-1_X	Dino-Group-I-Clade-1_X_sp.	99.761	KX532436/FJ032668
OTU 83	0	0	0	100.0	0	0										2.8			2.6	2.4		Rhizaria	Cercozoa	Filosa-Imbricatea	Filosa-Imbricatea_X	Novel-clade-3	Novel-clade-3_X	Novel-clade-3_X_sp.	94.896	AY620333
OTU 168	0	0	0	0	100.0	0											3.6					Stramenopiles	Sagenista	Labyrinthulomycetes	Labyrinthulales	Labyrinthulaceae	Labyrinthulaceae_X	Labyrinthulaceae_X_sp.	95.735	KX160007
OTU 158	0	0	0	0	100.0	0											2.6				1.8	Hacrobia	Centroheliozoa	Centroheliozoa_X	Centroheliozoa_XX	Centroheliozoa_XXX	Centroheliozoa_XXXX	Centroheliozoa_XXXX_sp.	98.848	MK003480
OTU 133	0	0	0	0	100.0	0											2.4				1.6	Archaeplastida	Rhodophyta	Florideophyceae	Colaconematales	Colaconematales_X	Colaconema	Colaconema daviesii	99.76	AF079788
OTU 224	0	0	0	0	100.0	0											2.4				1.6	Alveolata	Dinoflagellata	Dinophyceae	Gymnodiniales	Gymnodiniaceae	Gymnodinium	Gymnodinium sp.	99.523	DQ103880
OTU 142	0	0	0	0	100.0	0											2.4					Stramenopiles	Sagenista	Labyrinthulomycetes	Thraustochytriales	Thraustochytriaceae	Thraustochytriaceae_X	Thraustochytriaceae_X_sp.	92.922	AY821979
OTU 97	73.1	0	0	0	0	26.9												3.1			2.5	Alveolata	Ciliophora	Phyllopharyngea	Suctoria	Acinetidae_2	Acineta_1	Acineta_1 sp.	95.699	HQ696556
OTU 211	0	0	0	0	0	100.0												2.9			2.3	Alveolata	Ciliophora	Phyllopharyngea	Suctoria	Suctoria_X	Suctoria_XX	Suctoria_XX_sp.	96.458	LC150065
OTU 232	0	0	0	0	0	100.0												2.2			1.8	Alveolata	Ciliophora	Oligohymenophorea	Peritrichia_2	Sessilida	Sessilida_X	Sessilida_X_sp.	94.828	JX457448
OTU 257	0	14.0	0	0	3.5	82.5												2.0			1.6	Opisthokonta	Fungi	Basidiomycota	Agaricomycotina	Tremellomycetes	Tremellomycetes_X	Tremellomycetes_X_sp.	99.518	NG_062963/EF638492
OTU 112	100.0	0	0	0	0	0												1.8				Opisthokonta	Fungi	Chytridiomycota	Chytridiomycotina	Monoblepharidomycetes	Monoblepharidales_X	Monoblepharidales_X_sp.	98.329	KY320372
OTU 238	45.8	0	0	0	0	54.2												1.4				Stramenopiles	Opalozoa	MAST-3	MAST-3J	MAST-3J_X	MAST-3J_XX	MAST-3J_XX_sp.	96.919	MH009027
OTU 63	96.2	0	3.2	0.6	0	0												1.2				Stramenopiles	Ochrophyta	Bacillariophyta	Bacillariophyta_X	Raphid-pennate	Navicula	Navicula glaciei	98.329	KY320372/EF106789
OTU 144	0	0	0	100.0	0	0													2.4			Rhizaria	Cercozoa	Endomyxa	Vampyrellida	op14-lineage	op14-lineage_X	op14-lineage_X_sp.	91.358	AB846664
The 'Proportional read abundance' columns show the proportion of reads of each OTU across brown algal host genera. The intensity of shading (from white to dark grey) indicates higher values; white = 0%, light grey = > 0%-10%, mid-grey = 11%-50%, dark grey = 51%-100%.
Abbreviations used for brown algal host genera are as follows: A = Fucus, B = Ascophyllum, C = Himanthalia, D = Saccorhiza, E = Laminaria, F = Saccharina
Total % dissimilarity betweem brown algal host genera according to SIMPER analyses are shown under the pairwise comparison heading row, and per each of the OTUs contributing to the dissimilarity is shown in the matrix below.
Reference sequence match shows the taxonomic assignments of OTUs using the protist ribosomal database (PR2). The percentage identity (%ID) and the accession number (Accession#) to the closest matching reference sequence from GenBank and PR2 are given in the columns labelled %ID and Accession#(NCBI/PR2) respectively.
