## Supplementary Table 4 for "Elucidating the diversity of microeukaryotes and epi-endophytes in the brown algal holobiome"

### Sheet: table
Fucales + Laminariales (20 OTUs)	Taxonomic assignment
OTU_89	Alveolata	Ciliophora	Oligohymenophorea	Peritrichia_2	Sessilida	Sessilida_X	Sessilida_X_sp.
OTU_97	Alveolata	Ciliophora	Phyllopharyngea	Suctoria	Acinetidae_2	Acineta_1	Acineta_1_sp.
OTU_107	Alveolata	Dinoflagellata	Dinophyceae	Suessiales	Suessiaceae	Biecheleriopsis	Biecheleriopsis_adriatica
OTU_191	Alveolata	Dinoflagellata	Dinophyceae	Suessiales	Suessiaceae	Biecheleria	Biecheleria_tirezensis
OTU_69	Archaeplastida	Chlorophyta	Ulvophyceae	Ulotrichales	Ulotrichales_X	Gomontia	Gomontia_polyrhiza
OTU_226	Opisthokonta	Fungi	Ascomycota	Pezizomycotina	Sordariomycetes	Sordariomycetes_X	Sordariomycetes_X_sp.
OTU_118	Opisthokonta	Fungi	Basidiomycota	Agaricomycotina	Tremellomycetes	Tremellomycetes_X	Tremellomycetes_X_sp.
OTU_257	Opisthokonta	Fungi	Basidiomycota	Agaricomycotina	Tremellomycetes	Tremellomycetes_X	Tremellomycetes_X_sp.
OTU_93	Stramenopiles	Ochrophyta	Bacillariophyta	Bacillariophyta_X	Araphid-pennate	Pteroncola	Pteroncola_inane
OTU_172	Stramenopiles	Ochrophyta	Bacillariophyta	Bacillariophyta_X	Polar-centric-Mediophyceae	Cyclotella	Cyclotella_sp.
OTU_23	Stramenopiles	Ochrophyta	Phaeophyceae	Phaeophyceae_X	Phaeophyceae_XX	Fucus	Fucus_gardneri
OTU_26	Stramenopiles	Ochrophyta	Phaeophyceae	Phaeophyceae_X	Phaeophyceae_XX	Fucus	Fucus_gardneri
OTU_389	Stramenopiles	Ochrophyta	Phaeophyceae	Phaeophyceae_X	Phaeophyceae_XX	Fucus	Fucus_gardneri
OTU_149	Stramenopiles	Ochrophyta	Phaeophyceae	Phaeophyceae_X	Phaeophyceae_XX	Silvetia	Silvetia_siliquosa
OTU_244	Stramenopiles	Ochrophyta	Phaeophyceae	Phaeophyceae_X	Phaeophyceae_XX	Silvetia	Silvetia_siliquosa
OTU_326	Stramenopiles	Ochrophyta	Phaeophyceae	Phaeophyceae_X	Phaeophyceae_XX	Silvetia	Silvetia_siliquosa
OTU_381	Stramenopiles	Ochrophyta	Phaeophyceae	Phaeophyceae_X	Phaeophyceae_XX	Silvetia	Silvetia_siliquosa
OTU_238	Stramenopiles	Opalozoa	MAST-3	MAST-3J	MAST-3J_X	MAST-3J_XX	MAST-3J_XX_sp.
OTU_295	Stramenopiles	Pseudofungi	Oomycota	Oomycota_X	Oomycota_XX	Oomycota_XXX	Oomycota_XXX_sp.
OTU_249	Stramenopiles	Sagenista	Labyrinthulomycetes	Labyrinthulales	Labyrinthulaceae	Labyrinthulaceae_X	Labyrinthulaceae_X_sp.
Fucales & Tilopteridales	Taxonomic assignment
OTU_111	Alveolata	Ciliophora	Oligohymenophorea	Peritrichia_2	Sessilida	Sessilida_X	Sessilida_X_sp.
OTU_148	Alveolata	Ciliophora	Oligohymenophorea	Peritrichia_2	Vaginicolidae	Vaginicolidae_X	Vaginicolidae_X_sp.
OTU_137	Alveolata	Ciliophora	Phyllopharyngea	Suctoria	Endogenida_2	Endogenida_2_X	Endogenida_2_X_sp.
OTU_188	Alveolata	Ciliophora	Spirotrichea	Euplotia	Aspidiscidae	Aspidisca	Aspidisca_sp.
OTU_151	Alveolata	Ciliophora	Spirotrichea	Hypotrichia	Hypotrichia_X	Hypotrichia_XX	Hypotrichia_XX_sp.
OTU_298	Amoebozoa	Lobosa	Lobosa_X	Stygamoebida	Vermistella-lineage	Vermistella	Vermistella_sp.
OTU_180	Archaeplastida	Chlorophyta	Ulvophyceae	Ulvales-relatives	Ulvales-relatives_X	Bolbocoleon	Bolbocoleon_piliferum
OTU_87	Archaeplastida	Chlorophyta	Ulvophyceae	Ulvales-relatives	Ulvales-relatives_X	Ulva	Ulva_sp.
OTU_110	Rhizaria	Cercozoa	Endomyxa	Vampyrellida	Vampyrellida_X	Vampyrellida_XX	Vampyrellida_XX_sp.
OTU_265	Stramenopiles	Ochrophyta	Bacillariophyta	Bacillariophyta_X	Araphid-pennate	Catacombas	Catacombas_gaillonii
OTU_197	Stramenopiles	Ochrophyta	Bacillariophyta	Bacillariophyta_X	Polar-centric-Mediophyceae	Thalassiosira	Thalassiosira_sp.
OTU_220	Stramenopiles	Ochrophyta	Bacillariophyta	Bacillariophyta_X	Raphid-pennate	Cocconeis	Cocconeis_stauroneiformis
OTU_72	Stramenopiles	Ochrophyta	Bacillariophyta	Bacillariophyta_X	Raphid-pennate	Cymbella	Cymbella_sp.
OTU_63	Stramenopiles	Ochrophyta	Bacillariophyta	Bacillariophyta_X	Raphid-pennate	Navicula	Navicula_glaciei
OTU_237	Stramenopiles	Ochrophyta	Bacillariophyta	Bacillariophyta_X	Raphid-pennate	Pseudogomphonema	Pseudogomphonema_sp.
OTU_17	Stramenopiles	Ochrophyta	Bacillariophyta	Bacillariophyta_X	Raphid-pennate	Raphid-pennate_X	Raphid-pennate_X_sp.
OTU_300	Stramenopiles	Ochrophyta	Chrysophyceae	Chrysophyceae_X	Chrysophyceae_Clade-C	Poterioochromonas	Poterioochromonas_malhamensis
OTU_105	Stramenopiles	Ochrophyta	Phaeophyceae	Phaeophyceae_X	Phaeophyceae_XX	Fucus	Fucus_gardneri
OTU_38	Stramenopiles	Pseudofungi	Oomycota	Oomycota_X	Oomycota_XX	Oomycota_XXX	Oomycota_XXX_sp.
OTU_42	Stramenopiles	Pseudofungi	Oomycota	Oomycota_X	Peronosporales	Pythium	Pythium_chamaihyphon
OTU_166	Unassigned	NA	NA	NA	NA	NA	NA
OTU_173	Unassigned	NA	NA	NA	NA	NA	NA
Laminariales & Tilopteridales	Taxonomic assignment
OTU_193	Alveolata	Dinoflagellata	Dinophyceae	Peridiniales	Thoracosphaeraceae	Thoracosphaeraceae_X	Thoracosphaeraceae_X_sp.
OTU_74	Alveolata	Dinoflagellata	Dinophyceae	Prorocentrales	Prorocentraceae	Prorocentrum	Prorocentrum_donghaiense
OTU_168	Stramenopiles	Sagenista	Labyrinthulomycetes	Labyrinthulales	Labyrinthulaceae	Labyrinthulaceae_X	Labyrinthulaceae_X_sp.
Fucales, Laminariales & Tilopteridales	Taxonomic assignment
OTU_256	Alveolata	Ciliophora	Spirotrichea	Hypotrichia	Hypotrichia_X	Hypotrichia_XX	Hypotrichia_XX_sp.
OTU_10	Archaeplastida	Chlorophyta	Ulvophyceae	Ulotrichales	Ulotrichales_X	Chlorothrix	Chlorothrix_sp.
OTU_6	Archaeplastida	Chlorophyta	Ulvophyceae	Ulvophyceae_X	Ulvophyceae_XX	Ulvophyceae_XXX	Ulvophyceae_XXX_sp.
OTU_21	Archaeplastida	Rhodophyta	Florideophyceae	Ceramiales	Ceramiaceae	Ceramium	Ceramium_rubrum
OTU_25	Opisthokonta	Fungi	Basidiomycota	Ustilaginomycotina	Exobasidiomycetes	Exobasidiomycetes_X	Exobasidiomycetes_X_sp.
OTU_94	Stramenopiles	Ochrophyta	Bacillariophyta	Bacillariophyta_X	Araphid-pennate	Tabularia	Tabularia_tabulata
OTU_233	Stramenopiles	Ochrophyta	Bacillariophyta	Bacillariophyta_X	Raphid-pennate	Navicula	Navicula_sp.
OTU_234	Stramenopiles	Ochrophyta	Bacillariophyta	Bacillariophyta_X	Raphid-pennate	Navicula	Navicula_sp.
OTU_68	Stramenopiles	Ochrophyta	Bacillariophyta	Bacillariophyta_X	Raphid-pennate	Navicula	Navicula_sp.
OTU_112	Stramenopiles	Ochrophyta	Bacillariophyta	Bacillariophyta_X	Raphid-pennate	Raphid-pennate_X	Raphid-pennate_X_sp.
OTU_1	Stramenopiles	Ochrophyta	Phaeophyceae	Phaeophyceae_X	Phaeophyceae_XX	Agarum	Agarum_clathratum
OTU_236	Stramenopiles	Ochrophyta	Phaeophyceae	Phaeophyceae_X	Phaeophyceae_XX	Fucus	Fucus_gardneri
OTU_28	Stramenopiles	Ochrophyta	Phaeophyceae	Phaeophyceae_X	Phaeophyceae_XX	Fucus	Fucus_gardneri
OTU_292	Stramenopiles	Ochrophyta	Phaeophyceae	Phaeophyceae_X	Phaeophyceae_XX	Fucus	Fucus_gardneri
OTU_41	Stramenopiles	Ochrophyta	Phaeophyceae	Phaeophyceae_X	Phaeophyceae_XX	Fucus	Fucus_gardneri
OTU_49	Stramenopiles	Ochrophyta	Phaeophyceae	Phaeophyceae_X	Phaeophyceae_XX	Fucus	Fucus_gardneri
OTU_146	Stramenopiles	Ochrophyta	Phaeophyceae	Phaeophyceae_X	Phaeophyceae_XX	Leathesia	Leathesia_difformis
OTU_70	Stramenopiles	Ochrophyta	Phaeophyceae	Phaeophyceae_X	Phaeophyceae_XX	Leathesia	Leathesia_difformis
OTU_4	Stramenopiles	Ochrophyta	Phaeophyceae	Phaeophyceae_X	Phaeophyceae_XX	Phaeophyceae_XXX	Phaeophyceae_XXXX
OTU_7	Stramenopiles	Ochrophyta	Phaeophyceae	Phaeophyceae_X	Phaeophyceae_XX	Phaeophyceae_XXX	Phaeophyceae_XXXX
OTU_9	Stramenopiles	Ochrophyta	Phaeophyceae	Phaeophyceae_X	Phaeophyceae_XX	Pylaiella	Pylaiella_sp.
OTU_3	Stramenopiles	Ochrophyta	Phaeophyceae	Phaeophyceae_X	Phaeophyceae_XX	Saccorhiza	Saccorhiza_polyschides
OTU_2	Stramenopiles	Ochrophyta	Phaeophyceae	Phaeophyceae_X	Phaeophyceae_XX	Silvetia	Silvetia_siliquosa
OTU_348	Stramenopiles	Ochrophyta	Phaeophyceae	Phaeophyceae_X	Phaeophyceae_XX	Silvetia	Silvetia_siliquosa
OTU_5	Stramenopiles	Ochrophyta	Phaeophyceae	Phaeophyceae_X	Phaeophyceae_XX	Silvetia	Silvetia_siliquosa
Unique to Fucales	Taxonomic assignment
OTU_84	Alveolata	Apicomplexa	Coccidiomorphea	Agamococcidiorida	Margolisiellidae	Margolisiellidae_X	Margolisiellidae X sp.
OTU_175	Alveolata	Apicomplexa	Colpodellidea	Colpodellida	Chromeraceae	Chromera	Chromera sp.
OTU_352	Alveolata	Apicomplexa	Colpodellidea	Colpodellida	Chromeraceae	Chromera	Chromera sp.
OTU_92	Alveolata	Apicomplexa	Colpodellidea	Colpodellida	Chromeraceae	Chromera	Chromera sp.
OTU_152	Alveolata	Apicomplexa	Colpodellidea	Colpodellida	Colpodellaceae	Voromonas	Voromonas sp.
OTU_45	Alveolata	Apicomplexa	Gregarinomorphea	Eugregarinorida	Lecudinidae	Lecudina	Lecudina phyllochaetopteri
OTU_186	Alveolata	Apicomplexa	Gregarinomorphea	Gregarines	Gregarines_X	Selenidium1	Selenidium1 sp.
OTU_106	Alveolata	Apicomplexa	Gregarinomorphea	Eugregarinorida	Lecudinidae	Lecudina	Lecudina tuzetae
OTU_80	Alveolata	Apicomplexa	Gregarinomorphea	Eugregarinorida	Lecudinidae	Lecudina	Lecudina tuzetae
OTU_301	Alveolata	Ciliophora	CONTH_6	CONTH_6_X	CONTH_6_XX	CONTH_6_XXX	CONTH 6 XXX sp.
OTU_313	Alveolata	Ciliophora	CONTH_8	CONTH_8_X	CONTH_8_XX	CONTH_8_XXX	CONTH 8 XXX sp.
OTU_81	Alveolata	Ciliophora	Litostomatea	Haptoria_5	Pleurostomatida	Litonotus	Litonotus pictus
OTU_189	Alveolata	Ciliophora	Oligohymenophorea	Peritrichia_2	Sessilida	Myschiston	Myschiston cf. duplicatum
OTU_250	Alveolata	Ciliophora	Oligohymenophorea	Peritrichia_2	Sessilida	Sessilida_X	Sessilida X sp.
OTU_327	Alveolata	Ciliophora	Oligohymenophorea	Peritrichia_2	Sessilida	Sessilida_X	Sessilida X sp.
OTU_96	Alveolata	Ciliophora	Oligohymenophorea	Peritrichia_2	Sessilida	Pseudovorticella	Pseudovorticella punctata
OTU_154	Alveolata	Ciliophora	Phyllopharyngea	Cyrtophoria_4	Chilodonellidae	Pseudochilodonopsis	Pseudochilodonopsis fluviatilis
OTU_254	Alveolata	Ciliophora	Phyllopharyngea	Cyrtophoria_8	Dysteriidae	Dysteriidae_X	Dysteriidae X sp.
OTU_310	Alveolata	Ciliophora	Phyllopharyngea	Cyrtophoria_8	Dysteriidae	Dysteriidae_X	Dysteriidae X sp.
OTU_373	Alveolata	Ciliophora	Phyllopharyngea	Cyrtophoria_8	Dysteriidae	Dysteriidae_X	Dysteriidae X sp.
OTU_388	Alveolata	Ciliophora	Phyllopharyngea	Cyrtophoria_8	Dysteriidae	Trochilia	Trochilia sp.
OTU_407	Alveolata	Ciliophora	Phyllopharyngea	Cyrtophoria_7	Hartmannulidae	Hartmannulidae_X	Hartmannulidae X sp.
OTU_37	Alveolata	Ciliophora	Phyllopharyngea	Suctoria	Acinetidae_2	Acineta	Acineta tuberosa
OTU_39	Alveolata	Ciliophora	Phyllopharyngea	Suctoria	Endogenida_2	Endogenida_2_X	Endogenida 2 X sp.
OTU_248	Alveolata	Ciliophora	Phyllopharyngea	Suctoria	PHYLL_3	PHYLL_3_X	PHYLL 3 X sp.
OTU_167	Alveolata	Ciliophora	Phyllopharyngea	Suctoria	Suctoria_X	Suctoria_XX	Suctoria XX sp.
OTU_245	Alveolata	Ciliophora	Phyllopharyngea	Suctoria	Suctoria_X	Suctoria_XX	Suctoria XX sp.
OTU_309	Alveolata	Ciliophora	Phyllopharyngea	Suctoria	Suctoria_X	Suctoria_XX	Suctoria XX sp.
OTU_79	Alveolata	Ciliophora	Phyllopharyngea	Suctoria	Suctoria_X	Suctoria_XX	Suctoria XX sp.
OTU_90	Alveolata	Ciliophora	Spirotrichea	Euplotia	Aspidiscidae	Aspidisca	Aspidisca sp.
OTU_95	Alveolata	Dinoflagellata	Dinophyceae	Peridiniales	Crypthecodiniaceae	Crypthecodinium	Crypthecodinium sp.
OTU_218	Alveolata	Perkinsea	Perkinsida	Perkinsida_X	Perkinsida_XX	Perkinsida_XXX	Perkinsida XXX sp.
OTU_145	Amoebozoa	Breviatea	NAMAKO-1-lineage	NAMAKO-1-lineage_X	NAMAKO-1-lineage_XX	NAMAKO-1-lineage_XXX	NAMAKO-1-lineage XXX sp.
OTU_228	Amoebozoa	Evosea	Archamoebae	Mastigamoebida	Entamoebidae	Entamoeba	Entamoeba gingivalis
OTU_169	Amoebozoa	Lobosa	Lobosa_X	Himatismenida	Parvamoebidae	Parvamoeba	Parvamoeba rugata
OTU_176	Apusozoa	Apusomonadidae	Apusomonadidae_Group-1	Apusomonadidae_Group-1_X	Apusomonadidae_Group-1_XX	Apusomonadidae_Group-1_XXX	Apusomonadidae Group-1 XXX sp.
OTU_78	Apusozoa	Apusomonadidae	Apusomonadidae_Group-1	Apusomonadidae_Group-1_X	Apusomonadidae_Group-1_XX	Apusomonadidae_Group-1_XXX	Apusomonadidae Group-1 XXX sp.
OTU_127	Archaeplastida	Chlorophyta	Ulvophyceae	Ulvales-relatives	Ulvales-relatives_X	Acrochaete	Acrochaete leptochaete
OTU_51	Archaeplastida	Chlorophyta	Ulvophyceae	Ulvales-relatives	Ulvales-relatives_X	Acrochaete	Acrochaete leptochaete
OTU_120	Archaeplastida	Rhodophyta	Florideophyceae	Ceramiales	Rhodomelaceae	Polysiphonia	Polysiphonia fucoides
OTU_13	Hacrobia	Centroheliozoa	Centroheliozoa_X	Centroheliozoa_XX	Centroheliozoa_XXX	Centroheliozoa_XXXX	Centroheliozoa XXXX sp.
OTU_46	Hacrobia	Centroheliozoa	Centroheliozoa_X	Centroheliozoa_XX	Centroheliozoa_XXX	Centroheliozoa_XXXX	Centroheliozoa XXXX sp.
OTU_53	Hacrobia	Centroheliozoa	Centroheliozoa_X	Centroheliozoa_XX	Centroheliozoa_XXX	Centroheliozoa_XXXX	Centroheliozoa XXXX sp.
OTU_55	Hacrobia	Centroheliozoa	Centroheliozoa_X	Centroheliozoa_XX	Centroheliozoa_XXX	Centroheliozoa_XXXX	Centroheliozoa XXXX sp.
OTU_370	Hacrobia	Katablepharidophyta	Katablepharidaceae	Katablepharidales	Katablepharidales_X	Hatena	Hatena arenicola
OTU_61	Unassigned	NA	NA	NA	NA	NA	NA
OTU_82	Unassigned	NA	NA	NA	NA	NA	NA
OTU_240	Opisthokonta	Choanoflagellida	Choanoflagellatea	Craspedida	Salpingoecidae_Group_C2	Salpingoecidae_Group_C2_X	Salpingoecidae Group C2 X sp.
OTU_319	Opisthokonta	Choanoflagellida	Choanoflagellatea	Craspedida	Monosigidae_Group_M	Salpingoeca_M	Salpingoeca urceolata
OTU_181	Opisthokonta	Fungi	Ascomycota	Pezizomycotina	Sordariomycetes	Emericellopsis	Emericellopsis maritima
OTU_275	Opisthokonta	Fungi	Ascomycota	Saccharomycotina	Saccharomycetales	Candida	Candida sp.
OTU_50	Opisthokonta	Fungi	Ascomycota	Saccharomycotina	Saccharomycetales	Torulaspora	Torulaspora franciscae
OTU_274	Opisthokonta	Fungi	Ascomycota	Taphrinomycotina	Taphrinomycetes	Taphrinomycetes_X	Taphrinomycetes X sp.
OTU_330	Opisthokonta	Fungi	Basidiomycota	Agaricomycotina	Agaricomycetes	Cystofilobasidium	Cystofilobasidium bisporidii
OTU_77	Opisthokonta	Fungi	Basidiomycota	Agaricomycotina	Tremellomycetes	Cryptococcus	Cryptococcus carnescens
OTU_125	Opisthokonta	Fungi	Basidiomycota	Pucciniomycotina	Pucciniomycetes	Pucciniomycetes_X	Pucciniomycetes X sp.
OTU_225	Opisthokonta	Fungi	Basidiomycota	Pucciniomycotina	Pucciniomycetes	Melampsoridium	Melampsoridium sp.
OTU_192	Opisthokonta	Fungi	Basidiomycota	Ustilaginomycotina	Exobasidiomycetes	Malassezia	Malassezia globosa
OTU_76	Opisthokonta	Fungi	Chytridiomycota	Chytridiomycotina	Chytridiomycetes	Chytridium	Chytridium polysiphoniae
OTU_171	Opisthokonta	Fungi	Chytridiomycota	Chytridiomycotina	Chytridiomycetes	Rhyzophidiales_X	Rhyzophidiales X sp.
OTU_239	Opisthokonta	Fungi	Chytridiomycota	Chytridiomycotina	Chytridiomycetes	Rhyzophidiales_X	Rhyzophidiales X sp.
OTU_349	Opisthokonta	Fungi	Chytridiomycota	Chytridiomycotina	Chytridiomycetes	Rhyzophidiales_X	Rhyzophidiales X sp.
OTU_367	Opisthokonta	Fungi	Chytridiomycota	Chytridiomycotina	Chytridiomycetes	Rhyzophidiales_X	Rhyzophidiales X sp.
OTU_122	Opisthokonta	Fungi	Chytridiomycota	Chytridiomycotina	Monoblepharidomycetes	Monoblepharidales_X	Monoblepharidales X sp.
OTU_376	Opisthokonta	Mesomycetozoa	Ichthyosporea	Ichthyosphonida	Pseudoperkinsidae	Pseudoperkinsus	Pseudoperkinsus tapetis
OTU_54	Rhizaria	Cercozoa	Endomyxa	Vampyrellida	Vampyrellida_X	Vampyrellida_XX	Vampyrellida XX sp.
OTU_86	Rhizaria	Cercozoa	Endomyxa	Vampyrellida	Vampyrellida_X	Vampyrellida_XX	Vampyrellida XX sp.
OTU_129	Rhizaria	Cercozoa	Endomyxa-Phytomyxea	Phagomyxida	Phagomyxidae	Phagomyxa	Phagomyxa sp.
OTU_332	Rhizaria	Cercozoa	Endomyxa-Phytomyxea	Phagomyxida	Phagomyxidae	Phagomyxa	Phagomyxa sp.
OTU_215	Rhizaria	Cercozoa	Filosa-Imbricatea	Filosa-Imbricatea_X	Novel-clade-3	Novel-clade-3_X	Novel-clade-3 X sp.
OTU_259	Rhizaria	Cercozoa	Filosa-Sarcomonadea	Glissomonadida	Sandonidae	Sandonidae_X	Sandonidae X sp.
OTU_199	Rhizaria	Cercozoa	Filosa-Thecofilosea	Cryomonadida	Protaspa-lineage	Protaspa-lineage_X	Protaspa-lineage X sp.
OTU_372	Rhizaria	Cercozoa	Filosa-Thecofilosea	Cryomonadida	Rhogostoma-lineage	Rhogostoma-lineage_X	Rhogostoma-lineage X sp.
OTU_128	Stramenopiles	Ochrophyta	Bacillariophyta	Bacillariophyta_X	Araphid-pennate	Licmophora	Licmophora gracilis
OTU_205	Stramenopiles	Ochrophyta	Bacillariophyta	Bacillariophyta_X	Araphid-pennate	Licmophora	Licmophora paradoxa
OTU_299	Stramenopiles	Ochrophyta	Bacillariophyta	Bacillariophyta_X	Araphid-pennate	Rhabdonema	Rhabdonema arcuatum
OTU_91	Stramenopiles	Ochrophyta	Bacillariophyta	Bacillariophyta_X	Araphid-pennate	Synedra	Synedra hyperborea
OTU_333	Stramenopiles	Ochrophyta	Bacillariophyta	Bacillariophyta_X	Polar-centric-Mediophyceae	Chaetoceros	Chaetoceros decipiens
OTU_317	Stramenopiles	Ochrophyta	Bacillariophyta	Bacillariophyta_X	Radial-centric-basal-Coscinodiscophyceae	Radial-centric-basal-Coscinodiscophyceae_X	Radial-centric-basal-Coscinodiscophyceae X sp.
OTU_344	Stramenopiles	Ochrophyta	Bacillariophyta	Bacillariophyta_X	Radial-centric-basal-Coscinodiscophyceae	Melosira	Melosira sp.
OTU_271	Stramenopiles	Ochrophyta	Bacillariophyta	Bacillariophyta_X	Raphid-pennate	Berkeleya	Berkeleya rutilans
OTU_304	Stramenopiles	Ochrophyta	Chrysophyceae	Chrysophyceae_X	Chrysophyceae_XX	Chrysophyceae_XXX	Chrysophyceae XXX sp.
OTU_104	Stramenopiles	Ochrophyta	Dictyochophyceae	Dictyochophyceae_X	Pedinellales	Pedinellaceae	Ciliophrys
OTU_287	Stramenopiles	Ochrophyta	Dictyochophyceae	Dictyochophyceae_X	Pedinellales	Pedinellales_X	Pedinellales X sp.
OTU_100	Stramenopiles	Ochrophyta	Phaeophyceae	Phaeophyceae_X	Phaeophyceae_XX	Fucus	Fucus gardneri
OTU_109	Stramenopiles	Ochrophyta	Phaeophyceae	Phaeophyceae_X	Phaeophyceae_XX	Fucus	Fucus gardneri
OTU_123	Stramenopiles	Ochrophyta	Phaeophyceae	Phaeophyceae_X	Phaeophyceae_XX	Fucus	Fucus gardneri
OTU_150	Stramenopiles	Ochrophyta	Phaeophyceae	Phaeophyceae_X	Phaeophyceae_XX	Fucus	Fucus gardneri
OTU_174	Stramenopiles	Ochrophyta	Phaeophyceae	Phaeophyceae_X	Phaeophyceae_XX	Fucus	Fucus gardneri
OTU_177	Stramenopiles	Ochrophyta	Phaeophyceae	Phaeophyceae_X	Phaeophyceae_XX	Fucus	Fucus gardneri
OTU_185	Stramenopiles	Ochrophyta	Phaeophyceae	Phaeophyceae_X	Phaeophyceae_XX	Fucus	Fucus gardneri
OTU_213	Stramenopiles	Ochrophyta	Phaeophyceae	Phaeophyceae_X	Phaeophyceae_XX	Fucus	Fucus gardneri
OTU_216	Stramenopiles	Ochrophyta	Phaeophyceae	Phaeophyceae_X	Phaeophyceae_XX	Fucus	Fucus gardneri
OTU_294	Stramenopiles	Ochrophyta	Phaeophyceae	Phaeophyceae_X	Phaeophyceae_XX	Fucus	Fucus gardneri
OTU_340	Stramenopiles	Ochrophyta	Phaeophyceae	Phaeophyceae_X	Phaeophyceae_XX	Fucus	Fucus gardneri
OTU_346	Stramenopiles	Ochrophyta	Phaeophyceae	Phaeophyceae_X	Phaeophyceae_XX	Fucus	Fucus gardneri
OTU_35	Stramenopiles	Ochrophyta	Phaeophyceae	Phaeophyceae_X	Phaeophyceae_XX	Fucus	Fucus gardneri
OTU_368	Stramenopiles	Ochrophyta	Phaeophyceae	Phaeophyceae_X	Phaeophyceae_XX	Fucus	Fucus gardneri
OTU_377	Stramenopiles	Ochrophyta	Phaeophyceae	Phaeophyceae_X	Phaeophyceae_XX	Fucus	Fucus gardneri
OTU_40	Stramenopiles	Ochrophyta	Phaeophyceae	Phaeophyceae_X	Phaeophyceae_XX	Fucus	Fucus gardneri
OTU_43	Stramenopiles	Ochrophyta	Phaeophyceae	Phaeophyceae_X	Phaeophyceae_XX	Fucus	Fucus gardneri
OTU_56	Stramenopiles	Ochrophyta	Phaeophyceae	Phaeophyceae_X	Phaeophyceae_XX	Fucus	Fucus gardneri
OTU_59	Stramenopiles	Ochrophyta	Phaeophyceae	Phaeophyceae_X	Phaeophyceae_XX	Fucus	Fucus gardneri
OTU_88	Stramenopiles	Ochrophyta	Phaeophyceae	Phaeophyceae_X	Phaeophyceae_XX	Fucus	Fucus gardneri
OTU_99	Stramenopiles	Ochrophyta	Phaeophyceae	Phaeophyceae_X	Phaeophyceae_XX	Fucus	Fucus gardneri
OTU_113	Stramenopiles	Ochrophyta	Phaeophyceae	Phaeophyceae_X	Phaeophyceae_XX	Silvetia	Silvetia siliquosa
OTU_121	Stramenopiles	Ochrophyta	Phaeophyceae	Phaeophyceae_X	Phaeophyceae_XX	Silvetia	Silvetia siliquosa
OTU_143	Stramenopiles	Ochrophyta	Phaeophyceae	Phaeophyceae_X	Phaeophyceae_XX	Silvetia	Silvetia siliquosa
OTU_18	Stramenopiles	Ochrophyta	Phaeophyceae	Phaeophyceae_X	Phaeophyceae_XX	Silvetia	Silvetia siliquosa
OTU_64	Stramenopiles	Ochrophyta	Phaeophyceae	Phaeophyceae_X	Phaeophyceae_XX	Silvetia	Silvetia siliquosa
OTU_270	Stramenopiles	Pseudofungi	MAST-1	MAST-1C	MAST-1C_X	MAST-1C_XX	MAST-1C XX sp.
OTU_312	Stramenopiles	Pseudofungi	Oomycota	Oomycota_X	Haliphthorales	Haliphthorales_X	Haliphthorales X sp.
OTU_290	Stramenopiles	Pseudofungi	Oomycota	Oomycota_X	Leptomitales	Leptomitales_X	Leptomitales X sp.
OTU_307	Stramenopiles	Sagenista	Labyrinthulomycetes	Labyrinthulales	Labyrinthulaceae	Aplanochytrium	Aplanochytrium sp.
OTU_161	Stramenopiles	Sagenista	Labyrinthulomycetes	Labyrinthulales	Labyrinthulaceae	Labyrinthula	Labyrinthula sp.
OTU_221	Stramenopiles	Sagenista	Labyrinthulomycetes	Labyrinthulales	Labyrinthulaceae	Labyrinthula	Labyrinthula sp.
OTU_153	Stramenopiles	Sagenista	Labyrinthulomycetes	Labyrinthulales	Labyrinthulaceae	Labyrinthulaceae_X	Labyrinthulaceae X sp.
OTU_160	Stramenopiles	Sagenista	Labyrinthulomycetes	Labyrinthulales	Labyrinthulaceae	Labyrinthulaceae_X	Labyrinthulaceae X sp.
OTU_272	Stramenopiles	Sagenista	Labyrinthulomycetes	Labyrinthulales	Labyrinthulaceae	Labyrinthulaceae_X	Labyrinthulaceae X sp.
OTU_308	Stramenopiles	Sagenista	Labyrinthulomycetes	Labyrinthulales	Labyrinthulaceae	Labyrinthulaceae_X	Labyrinthulaceae X sp.
OTU_195	Stramenopiles	Sagenista	Labyrinthulomycetes	Labyrinthulales	Labyrinthulaceae	Oblongichytrium	Oblongichytrium sp.
OTU_402	Stramenopiles	Sagenista	Labyrinthulomycetes	Thraustochytriales	Thraustochytriaceae	Aurantiochytrium	Aurantiochytrium sp.
OTU_71	Stramenopiles	Sagenista	Labyrinthulomycetes	Thraustochytriales	Thraustochytriaceae	Aurantiochytrium	Aurantiochytrium sp.
OTU_116	Stramenopiles	Sagenista	Labyrinthulomycetes	Thraustochytriales	Thraustochytriaceae	quahogparasite-QPX	quahogparasite-QPX sp.
OTU_339	Stramenopiles	Sagenista	Labyrinthulomycetes	Thraustochytriales	Thraustochytriaceae	Thraustochytriaceae_X	Thraustochytriaceae X sp.
Unique to Laminariales	Taxonomic assignment
OTU_223	Alveolata	Ciliophora	Heterotrichea	Heterotrichea_X	Folliculinidae	Folliculinidae_X	Folliculinidae X sp.
OTU_232	Alveolata	Ciliophora	Oligohymenophorea	Peritrichia_2	Sessilida	Sessilida_X	Sessilida X sp.
OTU_406	Alveolata	Ciliophora	Oligohymenophorea	Scuticociliatia_1	Philasterida	Philasterida_X	Philasterida X sp.
OTU_288	Alveolata	Ciliophora	Phyllopharyngea	Suctoria	Acinetidae_1	Paracineta	Paracineta limbata
OTU_163	Alveolata	Ciliophora	Phyllopharyngea	Suctoria	PHYLL_3	PHYLL_3_X	PHYLL 3 X sp.
OTU_211	Alveolata	Ciliophora	Phyllopharyngea	Suctoria	Suctoria_X	Suctoria_XX	Suctoria XX sp.
OTU_386	Alveolata	Ciliophora	Spirotrichea	Choreotrichida	Strobilidiidae_G	Strobilidiidae_G_X	Strobilidiidae G X sp.
OTU_280	Alveolata	Ciliophora	Spirotrichea	Euplotia	Aspidiscidae	Aspidisca	Aspidisca sp.
OTU_329	Alveolata	Ciliophora	Spirotrichea	Hypotrichia	Oxytrichidae	Amphisiella	Amphisiella pulchra
OTU_85	Alveolata	Ciliophora	Spirotrichea	Hypotrichia	Hypotrichia_X	Hypotrichia_XX	Hypotrichia XX sp.
OTU_198	Alveolata	Dinoflagellata	Dinophyceae	Dinophyceae_X	Dinophyceae_XX	Dinophyceae_XXX	Dinophyceae XXX sp.
OTU_210	Alveolata	Dinoflagellata	Dinophyceae	Dinophyceae_X	Dinophyceae_XX	Dinophyceae_XXX	Dinophyceae XXX sp.
OTU_324	Alveolata	Dinoflagellata	Dinophyceae	Dinophyceae_X	Dinophyceae_XX	Dinophyceae_XXX	Dinophyceae XXX sp.
OTU_217	Alveolata	Dinoflagellata	Dinophyceae	Gonyaulacales	Goniodomataceae	Alexandrium	Alexandrium insuetum
OTU_361	Alveolata	Dinoflagellata	Dinophyceae	Gonyaulacales	Goniodomataceae	Alexandrium	Alexandrium margalefii
OTU_224	Alveolata	Dinoflagellata	Dinophyceae	Gymnodiniales	Gymnodiniaceae	Gymnodinium	Gymnodinium sp.
OTU_196	Alveolata	Dinoflagellata	Dinophyceae	Peridiniales	Amphidiniopsidaceae	Archaeperidinium	Archaeperidinium minutum
OTU_285	Amoebozoa	Lobosa	Discosea-Flabellinia	Vannellida	Vannellidae	Vannella	Vannella contorta
OTU_379	Amoebozoa	Lobosa	Tubulinea	Leptomyxida	Flabellulidae	Paraflabellula	Paraflabellula sp.
OTU_278	Apusozoa	Apusomonadidae	Apusomonadidae_Group-1	Apusomonadidae_Group-1_X	Apusomonadidae_Group-1_XX	Apusomonadidae_Group-1_XXX	Apusomonadidae Group-1 XXX sp.
OTU_229	Archaeplastida	Rhodophyta	Florideophyceae	Ceramiales	Callithamniaceae	Callithamnion	Callithamnion collabens
OTU_133	Archaeplastida	Rhodophyta	Florideophyceae	Colaconematales	Colaconematales_X	Colaconema	Colaconema daviesii
OTU_158	Hacrobia	Centroheliozoa	Centroheliozoa_X	Centroheliozoa_XX	Centroheliozoa_XXX	Centroheliozoa_XXXX	Centroheliozoa XXXX sp.
OTU_57	Opisthokonta	Fungi	Basidiomycota	Agaricomycotina	Agaricomycetes	Agaricomycetes_X	Agaricomycetes X sp.
OTU_322	Opisthokonta	Fungi	Basidiomycota	Ustilaginomycotina	Ustilaginomycetes	Urocystis	Urocystis colchici
OTU_281	Rhizaria	Cercozoa	Filosa-Thecofilosea	Cryomonadida	Protaspa-lineage	Protaspa-lineage_X	Protaspa-lineage X sp.
OTU_347	Rhizaria	Cercozoa	Filosa-Thecofilosea	Cryomonadida	Protaspa-lineage	Protaspa-lineage_X	Protaspa-lineage X sp.
OTU_385	Stramenopiles	Ochrophyta	Bacillariophyta	Bacillariophyta_X	Radial-centric-basal-Coscinodiscophyceae	Rhizosolenia	Rhizosolenia delicatula
OTU_251	Stramenopiles	Sagenista	Labyrinthulomycetes	Labyrinthulales	Labyrinthulaceae	Aplanochytrium	Aplanochytrium sp.
OTU_142	Stramenopiles	Sagenista	Labyrinthulomycetes	Thraustochytriales	Thraustochytriaceae	Thraustochytriaceae_X	Thraustochytriaceae X sp.
OTU_338	Stramenopiles	Sagenista	Labyrinthulomycetes	Thraustochytriales	Thraustochytriaceae	Thraustochytriaceae_X	Thraustochytriaceae X sp.
Unique to Tilopteridales	Taxonomic assignment
OTU_316	Alveolata	Ciliophora	CONTH_6	CONTH_6_X	CONTH_6_XX	CONTH_6_XXX	CONTH_6_XXX_sp.
OTU_336	Alveolata	Ciliophora	Oligohymenophorea	Peritrichia_2	Sessilida	Pseudovorticella	Pseudovorticella_punctata
OTU_302	Alveolata	Ciliophora	Oligohymenophorea	Peritrichia_2	Vaginicolidae	Vaginicola	Vaginicola_crystallina
OTU_139	Alveolata	Ciliophora	Oligohymenophorea	Peritrichia_2	Vaginicolidae	Vaginicolidae_X	Vaginicolidae_X_sp.
OTU_230	Alveolata	Ciliophora	Oligohymenophorea	Peritrichia_2	Vaginicolidae	Vaginicolidae_X	Vaginicolidae_X_sp.
OTU_262	Alveolata	Ciliophora	Oligohymenophorea	Peritrichia_2	Vaginicolidae	Vaginicolidae_X	Vaginicolidae_X_sp.
OTU_182	Alveolata	Ciliophora	Oligohymenophorea	Scuticociliatia_1	Philasterida	Miamiensis	Miamiensis_avidus
OTU_358	Alveolata	Ciliophora	Spirotrichea	Choreotrichida	Strombidinopsidae	Strombidinopsis	Strombidinopsis_batos
OTU_296	Alveolata	Ciliophora	Spirotrichea	Hypotrichia	Hypotrichia_X	Psammomitra	Psammomitra_retractilis
OTU_320	Alveolata	Ciliophora	Spirotrichea	Hypotrichia	Oxytrichidae	Oxytricha	Oxytricha_granulifera
OTU_115	Alveolata	Dinoflagellata	Dinophyceae	Peridiniales	Thoracosphaeraceae	Luciella	Luciella_sp.
OTU_102	Alveolata	Dinoflagellata	Syndiniales	Dino-Group-I	Dino-Group-I-Clade-1	Dino-Group-I-Clade-1_X	Dino-Group-I-Clade-1_X_sp.
OTU_131	Alveolata	Dinoflagellata	Syndiniales	Dino-Group-I	Dino-Group-I-Clade-4	Dino-Group-I-Clade-4_X	Dino-Group-I-Clade-4_X_sp.
OTU_159	Alveolata	Dinoflagellata	Syndiniales	Dino-Group-II	Dino-Group-II-Clade-1	Dino-Group-II-Clade-1_X	Dino-Group-II-Clade-1_X_sp.
OTU_264	Archaeplastida	Chlorophyta	Ulvophyceae	Ulotrichales	Ulotrichales_X	Pseudendoclonium	Pseudendoclonium_submarinum
OTU_134	Archaeplastida	Chlorophyta	Ulvophyceae	Ulvales-relatives	Ulvales-relatives_X	Umbraulva	Umbraulva_japonica
OTU_108	Archaeplastida	Rhodophyta	Florideophyceae	Ceramiales	Delesseriaceae	Cryptopleura	Cryptopleura_ramosa
OTU_103	Hacrobia	Centroheliozoa	Centroheliozoa_X	Centroheliozoa_XX	Centroheliozoa_XXX	Centroheliozoa_XXXX	Centroheliozoa_XXXX_sp.
OTU_140	Hacrobia	Centroheliozoa	Centroheliozoa_X	Centroheliozoa_XX	Centroheliozoa_XXX	Centroheliozoa_XXXX	Centroheliozoa_XXXX_sp.
OTU_141	Hacrobia	Centroheliozoa	Centroheliozoa_X	Pterocystida	Pterocystida_X	Pterocystida_XX	Pterocystida_XX_sp.
OTU_156	Opisthokonta	Choanoflagellida	Choanoflagellatea	Craspedida	Monosigidae_Group_M	Salpingoeca_M	Salpingoeca_urceolata
OTU_242	Rhizaria	Cercozoa	Endomyxa	Novel-clade-9	Novel-clade-9_X	Novel-clade-9_XX	Novel-clade-9_XX_sp.
OTU_114	Rhizaria	Cercozoa	Endomyxa	Vampyrellida	op14-lineage	op14-lineage_X	op14-lineage_X_sp.
OTU_136	Rhizaria	Cercozoa	Endomyxa	Vampyrellida	Vampyrellida_X	Thalassomyxa	Thalassomyxa_sp.
OTU_124	Rhizaria	Cercozoa	Endomyxa	Vampyrellida	Vampyrellida_X	Vampyrellida_XX	Vampyrellida_XX_sp.
OTU_83	Rhizaria	Cercozoa	Filosa-Imbricatea	Filosa-Imbricatea_X	Novel-clade-3	Novel-clade-3_X	Novel-clade-3_X_sp.
OTU_337	Stramenopiles	Ochrophyta	Bacillariophyta	Bacillariophyta_X	Araphid-pennate	Delphineis	Delphineis_sp.
OTU_101	Stramenopiles	Ochrophyta	Bacillariophyta	Bacillariophyta_X	Polar-centric-Mediophyceae	Chaetoceros	Chaetoceros_socialis
OTU_162	Stramenopiles	Ochrophyta	Bacillariophyta	Bacillariophyta_X	Radial-centric-basal-Coscinodiscophyceae	Corethron	Corethron_sp.
OTU_165	Stramenopiles	Ochrophyta	Bacillariophyta	Bacillariophyta_X	Raphid-pennate	Phaeodactylum	Phaeodactylum_tricornutum
OTU_201	Stramenopiles	Ochrophyta	Bacillariophyta	Bacillariophyta_X	Raphid-pennate	Cymbella	Cymbella_sp.
OTU_269	Stramenopiles	Ochrophyta	Bacillariophyta	Bacillariophyta_X	Raphid-pennate	Prestauroneis	Prestauroneis_integra
OTU_282	Stramenopiles	Ochrophyta	Bacillariophyta	Bacillariophyta_X	Raphid-pennate	Amphora	Amphora_pediculus
OTU_293	Stramenopiles	Ochrophyta	Bacillariophyta	Bacillariophyta_X	Raphid-pennate	Navicula	Navicula_brockmannii
OTU_144	Stramenopiles	Ochrophyta	Dictyochophyceae	Dictyochophyceae_X	Pedinellales	Pedinellaceae	Ciliophrys
OTU_31	Stramenopiles	Ochrophyta	Phaeophyceae	Phaeophyceae_X	Phaeophyceae_XX	Saccorhiza	Saccorhiza_polyschides
OTU_126	Stramenopiles	Pseudofungi	Oomycota	Oomycota_X	Haliphthorales	Haliphthoros	Haliphthoros_sp.
OTU_214	Stramenopiles	Pseudofungi	Oomycota	Oomycota_X	Peronosporales	Peronosporales_X	Peronosporales_X_sp.
OTU_208	Stramenopiles	Sagenista	Labyrinthulomycetes	Labyrinthulales	Labyrinthulaceae	Labyrinthula	Labyrinthula_sp.
