## Supplementary Table 5 for "Elucidating the diversity of microeukaryotes and epi-endophytes in the brown algal holobiome"

### Sheet: Sheet1
OTUId	F. serratus (UK)	F. vesiculosus (NO*)	F. vesiculosus (UK)	F. vesiculosus (NO)	A. nodosum (NO)	H. elonogata (UK)	S. polyschides (UK)	L. digitata (NO)	L. digitata (UK)	S. latissima (NO)	total #reads	Representative sequence	Taxonomic classification	Column1	Column2	Column3	Column4	Column5	Column6
OTU_8	0	10	0	23	3	0	9	1283	0	79720	81049		Opisthokonta	Metazoa	Bryozoa	Bryozoa_X	Bryozoa_XX	Electra	Electra pilosa
OTU_12	0	0	17238	0	0	0	0	8678	0	0	25918		Opisthokonta	Metazoa	Platyhelminthes	Turbellaria	Seriata	Monocelis	Monocelis lineata
OTU_11	0	0	0	0	0	0	0	23409	16	0	23427		Opisthokonta	Metazoa	Bryozoa	Bryozoa_X	Bryozoa_XX	Membranipora	Membranipora membranacea
OTU_343	0	14693	0	2058	0	2	6	0	0	4	16764		Opisthokonta	Metazoa	Arthropoda	Chelicerata	Arachnida	Arachnida_X	Arachnida X sp.
OTU_14	0	0	11474	0	0	0	0	0	0	0	11475		Opisthokonta	Metazoa	Arthropoda	Chelicerata	Arachnida	Arachnida_X	Arachnida X sp.
OTU_16	10	0	0	0	2	0	6983	0	83	2	7084		Opisthokonta	Metazoa	Bryozoa	Bryozoa_X	Bryozoa_XX	Haplopoma	Haplopoma graniferum
OTU_20	0	0	7076	0	0	0	0	3	0	0	7081		Opisthokonta	Metazoa	Arthropoda	Crustacea	Maxillopoda	Itunella	Itunella muelleri
OTU_22	0	0	0	0	0	0	5002	2	0	2	5009		Opisthokonta	Metazoa	Arthropoda	Crustacea	Maxillopoda	Itunella	Itunella muelleri
OTU_24	0	80	328	2	0	11	3646	0	0	2	4070		Opisthokonta	Metazoa	Arthropoda	Crustacea	Maxillopoda	Maxillopoda_X	Maxillopoda X sp.
OTU_32	0	0	1141	0	0	16	923	0	0	0	2080		Opisthokonta	Metazoa	Arthropoda	Crustacea	Maxillopoda	Harpacticus	Harpacticus sp.
OTU_33	0	0	0	0	0	0	1984	0	0	2	1986		Opisthokonta	Metazoa	Annelida	Annelida_X	Annelida_XX	Platynereis	Platynereis dumerilii
OTU_29	0	1927	0	0	0	0	0	0	0	0	1927		Opisthokonta	Metazoa	Myxozoa	Myxozoa_X	Myxosporea	Gadimyxa	Gadimyxa sp.
OTU_52	0	1215	0	61	0	0	0	0	0	0	1277		Opisthokonta	Metazoa	Arthropoda	Crustacea	Ostracoda	Howeina	Howeina sp.
OTU_47	0	0	1218	0	0	0	0	0	0	0	1218		Opisthokonta	Metazoa	Cnidaria	Cnidaria_X	Hydrozoa	Laomedea	Laomedea flexuosa
OTU_65	0	0	0	0	0	0	1025	0	0	0	1026		Opisthokonta	Metazoa	Arthropoda	Crustacea	Maxillopoda	Attheyella	Attheyella crassa
OTU_66	0	0	0	0	0	0	0	107	0	522	629		Opisthokonta	Metazoa	Arthropoda	Crustacea	Ostracoda	Xiphichilus	Xiphichilus sp.
OTU_58	0	0	0	0	0	0	0	618	0	0	618		Opisthokonta	Metazoa	Nematoda	Enoplea	Enoplea_X	Oncholaimidae	Oncholaimidae sp.
OTU_75	0	0	0	129	186	0	0	65	0	0	380		Opisthokonta	Metazoa	Nematoda	Chromadorea	Chromadorea_X	Monhystera	Monhystera paludicola
OTU_98	0	0	0	0	0	0	295	0	0	0	295		Opisthokonta	Metazoa	Bryozoa	Bryozoa_X	Bryozoa_XX	Tubulipora	Tubulipora lobifera
OTU_135	0	0	187	25	0	0	11	0	0	0	223		Opisthokonta	Metazoa	Arthropoda	Chelicerata	Arachnida	Rhombognathus	Rhombognathus levigatoides
OTU_130	0	0	0	0	0	0	207	0	0	0	207		Opisthokonta	Metazoa	Arthropoda	Crustacea	Maxillopoda	Diarthrodes	Diarthrodes sp.
OTU_119	0	0	0	0	0	8	0	0	184	0	192		Opisthokonta	Metazoa	Mollusca	Bivalvia	Heteroconchia	Cerastoderma	Cerastoderma edule
OTU_147	0	0	0	0	0	0	160	0	0	0	160		Opisthokonta	Metazoa	Platyhelminthes	Turbellaria	Rhabdocoela	Polycystis	Polycystis naegelii
OTU_155	0	0	0	0	0	0	157	0	0	0	157		Opisthokonta	Metazoa	Arthropoda	Crustacea	Maxillopoda	Bradya	Bradya sp.
OTU_194	0	0	0	0	0	0	129	0	0	0	129		Opisthokonta	Metazoa	Arthropoda	Crustacea	Maxillopoda	Maxillopoda_X	Maxillopoda X sp.
OTU_132	0	0	0	100	0	0	0	0	0	0	100		Opisthokonta	Metazoa	Bryozoa	Bryozoa_X	Bryozoa_XX	Bowerbankia	Bowerbankia imbricata
OTU_190	0	0	0	0	0	0	0	36	45	0	81		Opisthokonta	Metazoa	Cnidaria	Cnidaria_X	Hydrozoa	Obelia	Obelia geniculata
OTU_183	0	0	0	0	78	0	0	0	0	0	78		Opisthokonta	Metazoa	Annelida	Annelida_X	Annelida_XX	Annelida_XXX	Annelida XXX sp.
OTU_303	0	0	0	0	0	0	0	62	0	0	62		Opisthokonta	Metazoa	Bryozoa	Bryozoa_X	Bryozoa_XX	Membranipora	Membranipora membranacea
OTU_179	0	0	59	0	0	0	0	0	0	0	59		Opisthokonta	Metazoa	Arthropoda	Chelicerata	Arachnida	Humerobates	Humerobates rostrolamellatus
OTU_206	0	0	0	0	0	0	56	0	0	0	56		Opisthokonta	Metazoa	Urochordata	Urochordata_X	Ascidiacea	Aplidium	Aplidium pliciferum
OTU_222	0	0	56	0	0	0	0	0	0	0	56		Opisthokonta	Metazoa	Platyhelminthes	Turbellaria	Seriata	Monocelis	Monocelis lineata
OTU_243	0	0	0	47	0	0	0	0	0	0	47		Opisthokonta	Metazoa	Nematoda	Enoplea	Enoplea_X	Enoplea_XX	Enoplea XX sp.
OTU_266	0	0	0	0	0	0	0	0	44	0	44		Opisthokonta	Metazoa	Arthropoda	Crustacea	Malacostraca	Carcinus	Carcinus maenas
OTU_203	0	0	0	0	0	0	43	0	0	0	43		Opisthokonta	Metazoa	Nematoda	Chromadorea	Chromadorea_X	Diplolaimella	Diplolaimella dievengatensis
OTU_202	0	0	39	0	0	0	0	0	0	0	39		Opisthokonta	Metazoa	Platyhelminthes	Turbellaria	Rhabdocoela	Provortex	Provortex balticus
OTU_212	0	0	0	36	0	0	0	0	0	0	36		Opisthokonta	Metazoa	Gastrotricha	Gastrotricha_X	Gastrotricha_XX	Gastrotricha_XXX	Gastrotricha XXX sp.
OTU_235	0	0	9	0	0	0	7	0	18	0	34		Opisthokonta	Metazoa	Mollusca	Bivalvia	Ostreoida	Ostrea	Ostrea edulis
OTU_209	0	0	0	0	0	0	32	0	0	0	32		Opisthokonta	Metazoa	Annelida	Annelida_X	Annelida_XX	Capitella	Capitella sp.
OTU_253	0	31	0	0	0	0	0	0	0	0	31		Opisthokonta	Metazoa	Arthropoda	Crustacea	Maxillopoda	Pseudocalanus	Pseudocalanus elongatus
OTU_261	0	28	0	0	0	0	0	0	0	0	28		Opisthokonta	Metazoa	Rotifera	Rotifera_X	Rotifera_XX	Proales	Proales reinhardti
OTU_284	0	0	0	0	0	0	0	6	0	21	27		Opisthokonta	Metazoa	Cnidaria	Cnidaria_X	Anthozoa	Metridium	Metridium senile
OTU_268	0	0	0	0	0	0	0	0	26	0	26		Opisthokonta	Metazoa	Mollusca	Gastropoda	Caenogastropoda	Babylonia	Babylonia areolata
OTU_227	0	0	0	22	0	0	0	0	0	0	22		Opisthokonta	Metazoa	Nematoda	Chromadorea	Chromadorea_X	Onchium	Onchium sp.
OTU_306	0	0	0	0	0	0	0	21	0	0	21		Opisthokonta	Metazoa	Cnidaria	Cnidaria_X	Hydrozoa	Bougainvillia	Bougainvillia sp.
OTU_314	0	0	0	0	0	0	21	0	0	0	21		Opisthokonta	Metazoa	Bryozoa	Bryozoa_X	Bryozoa_XX	Haplopoma	Haplopoma graniferum
OTU_311	0	0	0	5	0	0	0	0	0	12	17		Opisthokonta	Metazoa	Cnidaria	Cnidaria_X	Hydrozoa	Clytia	Clytia hemisphaerica
OTU_321	0	0	0	0	0	0	13	0	0	0	15		Opisthokonta	Metazoa	Arthropoda	Crustacea	Maxillopoda	Maxillopoda_X	Maxillopoda X sp.
OTU_297	0	0	0	0	0	0	14	0	0	0	14		Opisthokonta	Metazoa	Nematoda	Chromadorea	Chromadorea_X	Achromadora	Achromadora ruricola
OTU_357	0	0	0	0	0	0	7	6	0	0	13		Opisthokonta	Metazoa	Arthropoda	Crustacea	Maxillopoda	Maxillopoda_X	Maxillopoda X sp.
OTU_305	0	0	0	0	0	0	0	0	11	0	11		Opisthokonta	Metazoa	Arthropoda	Hexapoda	Collembola	Sminthurides	Sminthurides aquaticus
OTU_323	0	0	0	0	0	0	8	0	0	0	8		Opisthokonta	Metazoa	Arthropoda	Crustacea	Maxillopoda	Maxillopoda_X	Maxillopoda X sp.
OTU_371	0	0	0	0	0	0	0	8	0	0	8		Opisthokonta	Metazoa	Cnidaria	Cnidaria_X	Anthozoa	Diadumene	Diadumene cincta
OTU_396	0	8	0	0	0	0	0	0	0	0	8		Opisthokonta	Metazoa	Craniata	Craniata_X	Teleostei	Scophthalmus	Scophthalmus maximus
OTU_267	6	0	0	0	0	0	0	0	0	0	6		Opisthokonta	Metazoa	Nematoda	Chromadorea	Chromadorea_X	Halomonhystera	Halomonhystera disjuncta
OTU_355	0	0	0	0	0	0	0	6	0	0	6		Opisthokonta	Metazoa	Arthropoda	Crustacea	Maxillopoda	Paracalanus	Paracalanus parvus
OTU_365	0	0	0	0	0	0	0	4	0	0	4		Opisthokonta	Metazoa	Arthropoda	Chelicerata	Arachnida	Arachnida_X	Arachnida X sp.
